# Application of an Optimized Annotation Pipeline to the *Cryptococcus Deuterogattii* Genome Reveals Dynamic Primary Metabolic Gene Clusters and Genomic Impact of RNAi Loss

**DOI:** 10.1101/2020.09.01.278374

**Authors:** Patrícia Aline Gröhs Ferrareze, Corinne Maufrais, Rodrigo Silva Araujo Streit, Shelby J. Priest, Christina Cuomo, Joseph Heitman, Charley Christian Staats, Guilhem Janbon

**Author notes:** Corresponding author Address of the corresponding author: Guilhem Janbon, Institut Pasteur, Unité Biologie des ARN des Pathogènes Fongiques, Département de Mycologie, 25 rue du Dr Roux,75015, Paris, France. Both authors should be considered as senior authors (Charley Christian Staats, Guilhem Janbon).

## Abstract

Evaluating the quality of a *de novo* annotation of a complex fungal genome based on RNA-seq data remains a challenge. In this study, we sequentially optimized a Cufflinks-CodingQuary based bioinformatics pipeline fed with RNA-seq data using the manually annotated model pathogenic yeasts *Cryptococcus neoformans* and *Cryptococcus deneoformans* as test cases. Our results demonstrate that the quality of the annotation is sensitive to the quantity of RNA-seq data used and that the best quality is obtained with 5 to 10 million reads per RNA-seq replicate. We also demonstrated that the number of introns predicted is an excellent *a priori* indicator of the quality of the final *de novo* annotation. We then used this pipeline to annotate the genome of the RNAi-deficient species *Cryptococcus deuterogattii* strain R265 using RNA-seq data. Dynamic transcriptome analysis revealed that intron retention is more prominent in *C. deuterogattii* than in the other RNAi-proficient species *C. neoformans* and *C. deneoformans*. In contrast, we observed that antisense transcription was not higher in *C. deuterogattii* than in the two other *Cryptococcus* species. Comparative gene content analysis identified 21 clusters enriched in transcription factors and transporters that have been lost. Interestingly, analysis of the subtelomeric regions in these three annotated species identified a similar gene enrichment, reminiscent of the structure of primary metabolic clusters. Our data suggest that there is active exchange between subtelomeric regions, and that other chromosomal regions might participate in adaptive diversification of *Cryptococcus* metabolite assimilation potential.
