## Supplementary material for "Application of an Optimized Annotation Pipeline to the *Cryptococcus Deuterogattii* Genome Reveals Dynamic Primary Metabolic Gene Clusters and Genomic Impact of RNAi Loss": Table S2__Ferrareze et al. 2020.xlsx

### Sheet: Planilha1
Sequencing depth – Number of mapped reads by Tophat2 against reference genomes
	H99	JEC21	R265
Exponential 30 ºC	50542383	104650739	52171148
	44745672	60747905	69208577
	70008525	117283360	45168909
Exponential 37 ºC	49584344	44951594	41013958
	44041064	52492398	53606016
	51860559	42199295	41897444
Stationary 30 ºC	43964243	54748997	64060086
	30177553	60521551	49347425
	66651816	64565966	63643788
Stationary 37 ºC	79883360	77971062	52571907
	50774196	68445553	45165848
	54503048	80850979	36811721
Mating	52920810	-	88156146
	59587858	-	82187750
	66570926	-	60950600
