## Supplementary material for "Application of an Optimized Annotation Pipeline to the *Cryptococcus Deuterogattii* Genome Reveals Dynamic Primary Metabolic Gene Clusters and Genomic Impact of RNAi Loss": Table S4_Ferrareze et al. 2020.xlsx

### Sheet: Feuil1
R265 genes artificially shortened by genome sequence mistakes
R265 coding gene	Length (bp)	Number of exons	H99 true ortholog	Length (bp)	Number of exons	JEC21 true ortholog	Length (bp)	Number of exons	R265/H99 size ratio	R265/JEC21 size ratio
CNBG_0018	1080	3	CNAG_03612	1644	6	CNB01150	1644	6	0.656934	0.656934	note=genome sequence mistake
CNBG_0019	1065	2	CNAG_03613	1383	2	CNB01160	1377	2	0.770065	0.77342	note=genome sequence mistake
CNBG_0058	2826	3	CNAG_03655	6021	6	CNB01560	6321	6	0.469357	0.447081	note=genome sequence mistake
CNBG_0084	981	8	CNAG_03681	1974	13	CNB01790	1974	13	0.49696	0.49696	note=genome sequence mistake
CNBG_0091	1638	3	CNAG_03689	2256	3	CNB01870	2244	3	0.726064	0.729947	note=genome sequence mistake
CNBG_0164	2244	6	CNAG_03765	2964	7	CNB02610	2970	7	0.757085	0.755556	note=genome sequence mistake
CNBG_0258	747	5	CNAG_00314	1155	7	CNA02970	1155	7	0.646753	0.646753	note=genome sequence mistake
CNBG_0484	858	2	CNAG_00070	1863	3	CNA00610	1332	3	0.460548	0.644144	note=genome sequence mistake
CNBG_0530	396	2	CNAG_00022	810	2	CNA00150	816	2	0.488889	0.485294	note=genome sequence mistake
CNBG_0556	1017	2	CNAG_00975	1812	3	CND01040	1713	3	0.561258	0.593695	note=genome sequence mistake
CNBG_0611	882	4	CNAG_01031	1170	4	CND01620	1224	4	0.753846	0.720588	note=genome sequence mistake
CNBG_0612	1401	2	CNAG_01032	3420	10				0.409649		note=genome sequence mistake
CNBG_0619	2289	10	CNAG_01039	4644	11	CND01700	4656	11	0.492894	0.491624	note=genome sequence mistake
CNBG_0661	1251	5	CNAG_01091	2988	11	CND02170	2985	11	0.418675	0.419095	note=genome sequence mistake
CNBG_0698	1656	3	CNAG_01130	2241	4	CND02530	2250	4	0.738956	0.736	note=genome sequence mistake
CNBG_0723	1488	4	CNAG_01155	2286	6	CND02800	2280	6	0.650919	0.652632	note=genome sequence mistake
CNBG_0769	1248	3	CNAG_01199	2241	5	CND03230	2253	5	0.556894	0.553928	note=genome sequence mistake
CNBG_0952	8931	9	CNAG_07855	14916	15	CNJ01380	14919	15	0.598753	0.598633	note=genome sequence mistake
CNBG_0956	3738	9	CNAG_04702	5211	14	CNJ01330	4839	12	0.717329	0.772474	note=genome sequence mistake
CNBG_10070	228	3	CNAG_04212	492	4	CNI03530	486	4	0.463415	0.469136	note=genome sequence mistake
CNBG_10099	372	2	CNAG_06489	1077	5	CNN02130	1074	5	0.345404	0.346369	note=genome sequence mistake
CNBG_10100	795	4	CNAG_07943	1041	5	CNN02120	900	6	0.763689	0.883333	note=genome sequence mistake
CNBG_1152	2670	2	CNAG_00778	3477	4	CNA07560	3474	4	0.767903	0.768566	note=genome sequence mistake
CNBG_1244	1761	4	CNAG_00685	2217	5	CNA06640	2217	5	0.794317	0.794317	note=genome sequence mistake
CNBG_1265	2007	5	CNAG_00665	2517	7	CNA06430	2523	7	0.797378	0.795482	note=genome sequence mistake
CNBG_1293	2982	6	CNAG_00635	3915	10	CNA06150	3915	10	0.761686	0.761686	note=genome sequence mistake
CNBG_1303	4203	6	CNAG_00625	5457	7	CNA06050	5436	7	0.770203	0.773179	note=genome sequence mistake
CNBG_1304	306	3	CNAG_00624	852	6	CNA06040	852	6	0.359155	0.359155	note=genome sequence mistake
CNBG_1317	1587	10	CNAG_00609	3078	14	CNA05920	3078	14	0.515595	0.515595	note=genome sequence mistake
CNBG_1439	897	2	CNAG_00472	1239	4	CNA04540	1239	4	0.723971	0.723971	note=genome sequence mistake
CNBG_1588	1278	4	CNAG_05976	1707	5	CNF00090	1707	5	0.748682	0.748682	note=genome sequence mistake
CNBG_1652	2967	11	CNAG_05895	4296	18	CNF00780	4296	18	0.690642	0.690642	note=genome sequence mistake
CNBG_1699	963	4	CNAG_05842	1743	8	CNF01310	1749	8	0.552496	0.5506	note=genome sequence mistake
CNBG_1745	1065	4	CNAG_05799	1413	6	CNF01800	1413	6	0.753715	0.753715	note=genome sequence mistake
CNBG_1790	1710	6	CNAG_05753	2121	6	CNF02250	2775	10	0.806223	0.616216	note=genome sequence mistake
CNBG_1795	2319	13	CNAG_05748	3501	17	CNF02300	3552	16	0.662382	0.652872	note=genome sequence mistake
CNBG_2000	1053	4	CNAG_06553	1530	4	CNF04640	1530	4	0.688235	0.688235	note=genome sequence mistake
CNBG_2067	2805	6	CNAG_03553	3561	6	CNG00490	3573	6	0.7877	0.785055	note=genome sequence mistake
CNBG_2239	1104	1	CNAG_03366	2217	5	CNG02160	2217	5	0.49797	0.49797	note=genome sequence mistake
CNBG_2245	1146	3	CNAG_03360	1485	4	CNG02200	1341	4	0.771717	0.854586	note=genome sequence mistake
CNBG_2435	1428	3	CNAG_03149	2106	3	CNG04170	2091	3	0.678063	0.682927	note=genome sequence mistake
CNBG_2445	1494	7	CNAG_03138	2436	10	CNG04260	2436	10	0.6133	0.6133	note=genome sequence mistake
CNBG_2489	222	2	CNAG_05341	1716	3	CNH00075	1746	3	0.129371	0.127148	note=genome sequence mistake
CNBG_2495	576	2	CNAG_07033	1023	4	CNH00130	1011	4	0.56305	0.569733	note=genome sequence mistake
CNBG_2718	705	1	CNAG_04334	897	1	CNI02150	897	1	0.785953	0.785953	note=genome sequence mistake
CNBG_2805	4251	9	CNAG_04241	6861	12	CNI03820	6945	13	0.619589	0.612095	note=genome sequence mistake
CNBG_2885	1635	10	CNAG_04158	2646	13	CNI02950	2484	12	0.617914	0.658213	note=genome sequence mistake
CNBG_2891	819	7	CNAG_04152	1269	8	CNI02890	1269	8	0.64539	0.64539	note=genome sequence mistake
CNBG_2907	1836	11	CNAG_04131	3855	21	CNI02710	3849	21	0.476265	0.477007	note=genome sequence mistake
CNBG_2921	1962	4	CNAG_04115	2580	2	CNI04320	2580	2	0.760465	0.760465	note=genome sequence mistake
CNBG_2964	3849	7	CNAG_01988	5628	9	CNK03200	5658	9	0.683902	0.680276	note=genome sequence mistake
CNBG_3117	465	2	CNAG_02673	1095	3	CNK01610	1095	3	0.424658	0.424658	note=genome sequence mistake
CNBG_3136	2787	4	CNAG_07530	3690	4	CNK01410	3588	4	0.755285	0.776756	note=genome sequence mistake
CNBG_3181	1077	6	CNAG_02605	1797	6	CNK00910	1797	6	0.599332	0.599332	note=genome sequence mistake
CNBG_3235	1212	15	CNAG_01690	1602	19	CNC01990	1605	19	0.756554	0.75514	note=genome sequence mistake
CNBG_3242	789	4	CNAG_01697	1419	7	CNC02045	1419	7	0.556025	0.556025	note=genome sequence mistake
CNBG_3257	1305	3	CNAG_01716	2481	3	CNC02200	2490	3	0.525998	0.524096	note=genome sequence mistake
CNBG_3305	1503	9	CNAG_01770	1992	8	CNC02700	1920	8	0.754518	0.782813	note=genome sequence mistake
CNBG_3333	621	7	CNAG_01808	954	10	CNC02970	957	10	0.650943	0.648903	note=genome sequence mistake
CNBG_3334	1377	3	CNAG_01809	1773	3	CNC02980	1374	3	0.77665	1.00218	note=genome sequence mistake
CNBG_3370	2874	11	CNAG_01850	4152	13	CNC03340	4152	13	0.692197	0.692197	note=genome sequence mistake
CNBG_3442	216	3	CNAG_02787	855	4	CNC04050	852	4	0.252632	0.253521	note=genome sequence mistake
CNBG_3470	1749	5	CNAG_02816	2856	8	CNC04330	2856	8	0.612395	0.612395	note=genome sequence mistake
CNBG_3559	1740	1	CNAG_02915	3693	7	CNC05250	3009	5	0.471162	0.578265	note=genome sequence mistake
CNBG_3582	1098	3	CNAG_02939	1905	6	CNC05490	1905	6	0.576378	0.576378	note=genome sequence mistake
CNBG_3634	1233	4	CNAG_02994	2226	6	CNC06020	2223	7	0.553908	0.554656	note=genome sequence mistake
CNBG_3764	1797	7	CNAG_06888	3474	10	CNK00400	3480	10	0.517271	0.516379	note=genome sequence mistake
CNBG_3810	1668	5	CNAG_01631	1845	7	CNC01440	2115	7	0.904065	0.788652	note=genome sequence mistake
CNBG_3863	1050	2	CNAG_01574	1431	2	CNC00890	1431	2	0.733753	0.733753	note=genome sequence mistake
CNBG_4043	840	4	CNAG_02332	1065	6	CNE02150	1065	6	0.788732	0.788732	note=genome sequence mistake
CNBG_4074	1110	6	CNAG_02365	1656	8	CNE01840	1656	8	0.67029	0.67029	note=genome sequence mistake
CNBG_4236	3003	5	CNAG_02541	3942	8	CNE00250	3942	8	0.761796	0.761796	note=genome sequence mistake
CNBG_4248	1080	4	CNAG_08029	1668	4	CNH02670	1563	4	0.647482	0.690979	note=genome sequence mistake
CNBG_4283	1128	3	CNAG_07886	1596	4	CNH02335	1635	4	0.706767	0.689908	note=genome sequence mistake
CNBG_4284	1581	5	CNAG_05588	4875	5	CNH02330	5103	7	0.324308	0.309818	note=genome sequence mistake
CNBG_4433	1380	4	CNAG_05421	1743	3	CNH00875	1755	3	0.791738	0.786325	note=genome sequence mistake
CNBG_4528	1215	3	CNAG_05166	5748	6	CNL04590	5763	6	0.211378	0.210828	note=genome sequence mistake
CNBG_4615	2700	6	CNAG_05070	4128	6	CNL05500	4128	6	0.65407	0.65407	note=genome sequence mistake
CNBG_4668	423	3	CNAG_05013	1650	9	CNL06030	1647	9	0.256364	0.256831	note=genome sequence mistake
CNBG_4729	615	6	CNAG_07796	2388	6	CNL06740	2388	6	0.257538	0.257538	note=genome sequence mistake
CNBG_4747	1086	3	CNAG_06006	1422	3	CNM00150	1422	3	0.763713	0.763713	note=genome sequence mistake
CNBG_4791	1002	5	CNAG_06076	1401	7	CNM00850	1401	7	0.715203	0.715203	note=genome sequence mistake
CNBG_4894	2496	5	CNAG_06188	3207	6	CNM01880	3207	6	0.778297	0.778297	note=genome sequence mistake
CNBG_4925	1866	6	CNAG_06223	2412	8	CNM02250	2469	8	0.773632	0.755772	note=genome sequence mistake
CNBG_4980	1845	4	CNAG_06490	4605	6	CNN02140	4293	6	0.400651	0.429769	note=genome sequence mistake
CNBG_5000	3216	4	CNAG_07942	4104	7	CNN01840	4107	7	0.783626	0.783053	note=genome sequence mistake
CNBG_5004	408	4	CNAG_06455	834	5	CNN01790	834	5	0.489209	0.489209	note=genome sequence mistake
CNBG_5061	489	3	CNAG_06396	612	3	CNN01210	642	3	0.79902	0.761682	note=genome sequence mistake
CNBG_5063	309	1	CNAG_06394	612	2	CNN01195	612	2	0.504902	0.504902	note=genome sequence mistake
CNBG_5083	1428	8	CNAG_06374	1803	9	CNN01010	1803	9	0.792013	0.792013	note=genome sequence mistake
CNBG_5124	1518	4	CNAG_06332	3279	4	CNN00610	3243	4	0.462946	0.468085	note=genome sequence mistake
CNBG_5141	1020	4	CNAG_06308	1377	5	CNN00390	1380	5	0.740741	0.73913	note=genome sequence mistake
CNBG_5157	2754	5	CNAG_06282	3837	6	CNN00190	3843	6	0.717748	0.716628	note=genome sequence mistake
CNBG_5184	3735	7	CNAG_02032	4782	9	CNE05030	4878	9	0.781054	0.765683	note=genome sequence mistake
CNBG_5247	2655	4	CNAG_02099	7545	10	CNE04370	7542	10	0.351889	0.352029	note=genome sequence mistake
CNBG_5281	597	2	CNAG_02132	1635	2	CNE04040	1602	2	0.365138	0.372659	note=genome sequence mistake
CNBG_5316	3654	5	CNAG_02172	5649	7	CNE03650	5649	7	0.64684	0.64684	note=genome sequence mistake
CNBG_5324	1530	7	CNAG_02180	2859	10	CNE03570	2859	10	0.535152	0.535152	note=genome sequence mistake
CNBG_5343	1062	5	CNAG_02201	1671	7	CNE03390	1497	6	0.635548	0.709419	note=genome sequence mistake
CNBG_5395	369	2	CNAG_04088	378	3	CNB05675	597	3	0.97619	0.61809	note=genome sequence mistake
CNBG_5406	1278	7	CNAG_04074	2490	8	CNB05570	2490	8	0.513253	0.513253	note=genome sequence mistake
CNBG_5526	3129	6	CNAG_03942	6201	11	CNB04290	6204	11	0.504596	0.504352	note=genome sequence mistake
CNBG_5601	603	3	CNAG_04760	1116	6	CNJ01900	1224	6	0.540323	0.492647	note=genome sequence mistake
CNBG_5785	1437	4	CNAG_05255	2442	6				0.588452		note=genome sequence mistake
CNBG_5870	924	4	CNAG_07005	2403	7	CND05830	2403	7	0.384519	0.384519	note=genome sequence mistake
CNBG_5994	492	6	CNAG_04728	687	8	CNJ01580	687	8	0.716157	0.716157	note=genome sequence mistake
CNBG_5999	1269	4	CNAG_04733	4068	11	CNJ01630	4080	11	0.311947	0.311029	note=genome sequence mistake
CNBG_6163	2619	6	CNAG_05639	3345	11	CNH02800	3345	11	0.78296	0.78296	note=genome sequence mistake
CNBG_6177	897	3	CNAG_06798	1869	5	CNB00040	1869	5	0.479936	0.479936	note=genome sequence mistake
CNBG_6182	1914	10	CNAG_06793	3306	10	CNB00080	3261	10	0.578947	0.586937	note=genome sequence mistake
CNBG_9058	1482	4	CNAG_01125	3153	4	CND02480	3147	4	0.470029	0.470925	note=genome sequence mistake
CNBG_9069	1182	5	CNAG_01292	2688	14	CND04120	2709	14	0.439732	0.436323	note=genome sequence mistake
CNBG_9175	3522	5	CNAG_05759	6714	12	CNF02180	6714	12	0.524576	0.524576	note=genome sequence mistake
CNBG_9187	1155	3	CNAG_06684	1458	3	CNF03320	1440	3	0.792181	0.802083	note=genome sequence mistake
CNBG_9228	3093	4	CNAG_07718	5787	16	CNG03635	2070	9	0.534474	1.4942	note=genome sequence mistake
CNBG_9333	927	4	CNAG_07532	1371	5	CNK01390	1374	5	0.676149	0.674672	note=genome sequence mistake
CNBG_9362	759	3	CNAG_02818	1233	6	CNC04350	1230	6	0.615572	0.617073	note=genome sequence mistake
CNBG_9441	1458	8	CNAG_01561	2214	10	CNC06240	2214	10	0.658537	0.658537	note=genome sequence mistake
CNBG_9527	2964	18	CNAG_08018	4212	19	CNM01480	4176	19	0.703704	0.70977	note=genome sequence mistake
CNBG_9592	522	4	CNAG_04087	972	5	CNB05673	498	4	0.537037	1.04819	note=genome sequence mistake
CNBG_9614	1542	4	CNAG_04864	2859	4	CNJ02920	2868	4	0.539349	0.537657	note=genome sequence mistake
CNBG_4200	1050	4				CNB05430	1812	3		0.57947	note=genome sequence mistake
CNBG_4785	1059	6	CNAG_01118	1644	6				0.644161		note=genome sequence mistake
CNBG_5199	891	3	CNAG_02049	1851	4				0.481361		note=genome sequence mistake
CNBG_5847	1257	7	CNAG_07707	2187	7				0.57476		note=genome sequence mistake
