## Supplementary material for "Application of an Optimized Annotation Pipeline to the *Cryptococcus Deuterogattii* Genome Reveals Dynamic Primary Metabolic Gene Clusters and Genomic Impact of RNAi Loss": Table S6_Ferrareze et al. 2020.xlsx

### Sheet: Feuil1
R265 coding gene	Length (bp)	Number of exons	H99 true ortholog	Length (bp)	Number of exons	JEC21 true ortholog	Length (bp)	Number of exons	R265/H99 size ratio	R265/JEC21 size ratio
CNBG_2143	279	2	CNAG_03466	3372	24	CNG01230	3372	24	0.0827402	0.0827402
CNBG_9326	432	1	CNAG_02700	4686	9	CNK01880	4686	9	0.0921895	0.0921895
CNBG_5946	228	2	CNAG_01423	2244	8	CND05350	2244	8	0.101604	0.101604
CNBG_2894	324	2	CNAG_04146	2682	7	CNI02860	2679	7	0.120805	0.120941
CNBG_4982	240	1	CNAG_06486	1755	10	CNN02100	1755	10	0.136752	0.136752
CNBG_9603	372	1	CNAG_03911	2682	3	CNB04010	2535	2	0.138702	0.146746
CNBG_5885	297	2	CNAG_07405	1866	6				0.159164
CNBG_4974	195	2	CNAG_06497	1206	6	CNN02220	1206	6	0.161692	0.161692
CNBG_2960	498	1	CNAG_01992	2616	4	CNK03260	2415	4	0.190367	0.206211
CNBG_2464	870	3	CNAG_03117	4548	4	CNG04440	4488	4	0.191293	0.19385
CNBG_9031	543	1	CNAG_07344	2751	12	CNA02350	3159	11	0.197383	0.17189
CNBG_5961	291	3	CNAG_01406	1467	4	CND05190	1506	4	0.198364	0.193227
CNBG_10064	102	3	CNAG_03414	507	7	CNG01700	606	8	0.201183	0.168317
CNBG_2860	666	1	CNAG_04184	2967	4	CNI03210	2976	4	0.224469	0.22379
CNBG_9232	405	1	CNAG_03193	1740	3	CNG03755	2601	5	0.232759	0.155709
CNBG_9268	180	1	CNAG_04400	768	2	CNI01480	768	2	0.234375	0.234375
CNBG_9042	261	2	CNAG_00123	912	4	CNA01130	960	3	0.286184	0.271875
CNBG_5445	534	3	CNAG_04029	1770	8	CNB05120	969	5	0.301695	0.551084
CNBG_4866	390	1	CNAG_06159	1239	3	CNM01610	1215	3	0.31477	0.320988
CNBG_4637	525	1	CNAG_05046	1665	2				0.315315
CNBG_0584	936	2	CNAG_01004	2964	4	CND01330	3006	4	0.315789	0.311377
CNBG_4963	534	1	CNAG_06509	1677	2	CNN02330	1659	2	0.318426	0.321881
CNBG_4343	930	3	CNAG_05528	2829	5	CNH01790	2757	5	0.328738	0.337323
CNBG_9168	342	1	CNAG_05873	1026	4	CNF00990	1350	4	0.333333	0.253333
CNBG_9566	216	2	CNAG_06286	645	4	CNN00215	615	4	0.334884	0.35122
CNBG_4741	279	2	CNAG_05999	816	2	CNM00080	807	2	0.341912	0.345725
CNBG_9123	387	2	CNAG_05212	1110	3	CNA08030	522	1	0.348649	0.741379
CNBG_1903	558	1	CNAG_06667	1518	4	CNF03520	1485	4	0.367589	0.375758
CNBG_1677	1209	4	CNAG_05866	3222	5	CNF01070	1542	1	0.375233	0.784047
CNBG_5150	654	5	CNAG_06290	1731	16				0.377816
CNBG_10003	606	4	CNAG_07527	1557	6				0.38921
CNBG_4843	384	3	CNAG_06135	981	6				0.391437
CNBG_2188	630	1	CNAG_03421	1608	2	CNG01635	1599	2	0.391791	0.393996
CNBG_4357	492	1	CNAG_05514	1224	6	CNH01665	1224	6	0.401961	0.401961
CNBG_2602	1896	14	CNAG_04461	4533	34	CNI00970	4545	34	0.418266	0.417162
CNBG_4428	348	1	CNAG_05427	828	1	CNH00933	834	1	0.42029	0.417266
CNBG_5834	621	3	CNAG_04909	1476	6	CNJ03320	1476	6	0.420732	0.420732
CNBG_0726	612	2	CNAG_01157	1446	6	CND02820	1446	6	0.423237	0.423237
CNBG_2787	786	4	CNAG_04262	1848	8	CNI04000	2001	7	0.425325	0.392804
CNBG_10081	174	3	CNAG_05281	390	2	CNH03475	336	2	0.446154	0.517857
CNBG_0900	333	7	CNAG_01336	738	16	CND04515	654	15	0.45122	0.509174
CNBG_1029	723	3	CNAG_04622	1593	4	CNJ00600	1593	4	0.453861	0.453861
CNBG_5570	1002	2	CNAG_03894	2199	6	CNB03820	2235	6	0.455662	0.448322
CNBG_1778	681	9	CNAG_05766	1485	17	CNF02120	1485	17	0.458586	0.458586
CNBG_5743	1035	7	CNAG_07830	2256	11	CNH03110	2259	11	0.458777	0.458167
CNBG_5212	495	1	CNAG_02065	1074	3	CNE04700	1011	3	0.460894	0.489614
CNBG_0398	609	2	CNAG_00160	1320	3	CNA01480	1329	3	0.461364	0.458239
CNBG_10002	285	2	CNAG_01933	615	1				0.463415
CNBG_2914	528	1	CNAG_04124	1134	1				0.465608
CNBG_1525	414	2	CNAG_03807	867	13	CNB02995	864	13	0.477509	0.479167
CNBG_1115	2154	12	CNAG_00823	4413	26	CNA08000	4416	26	0.488103	0.487772
CNBG_4238	759	3	CNAG_02543	1536	4	CNE00230	1380	3	0.494141	0.55
CNBG_2324	471	6	CNAG_03272	888	12	CNG03050	1035	12	0.530405	0.455072
CNBG_5628	636	1	CNAG_04791	1191	2	CNJ02180	1191	2	0.534005	0.534005
CNBG_0156	573	6	CNAG_03755	1071	7	CNB02495	1071	7	0.535014	0.535014
CNBG_2400	348	1	CNAG_03185	642	1	CNG03840	642	1	0.542056	0.542056
CNBG_3778	348	5	CNAG_01668	633	11	CNC01790	807	17	0.549763	0.431227
CNBG_0426	1206	1	CNAG_00132	2148	3	CNA01200	2244	3	0.561453	0.537433
CNBG_10031	765	2	CNAG_04008	1356	2	CNB04905	1368	2	0.564159	0.559211
CNBG_0913	420	2	CNAG_01349	744	6	CND04640	636	7	0.564516	0.660377
CNBG_4292	435	3	CNAG_05580	765	4	CNH02265	759	4	0.568627	0.573123
CNBG_5799	1512	2	CNAG_04870	2637	4	CNJ02980	2622	4	0.573379	0.576659
CNBG_4686	1860	7	CNAG_04993	3231	11	CNL06210	2625	11	0.575673	0.708571
CNBG_5106	633	1	CNAG_06349	1095	2	CNN00780	1203	2	0.578082	0.526185
CNBG_9463	885	1	CNAG_05466	1482	4	CNH01275	1596	5	0.597166	0.554511
CNBG_0407	1515	3	CNAG_00151	2469	6				0.613609
CNBG_5556	1251	8	CNAG_03910	2037	12	CNB03980	2037	12	0.614138	0.614138
CNBG_10097	561	1	CNAG_06003	912	1	CNM00120	930	1	0.615132	0.603226
CNBG_1171	807	1	CNAG_00759	1287	3	CNA07380	1641	4	0.62704	0.491773
CNBG_2222	528	1	CNAG_03384	840	2	CNG02000	885	2	0.628571	0.59661
CNBG_9364	1902	2	CNAG_02820	3009	2	CNC04370	3009	2	0.632104	0.632104
CNBG_5204	870	4	CNAG_02053	1371	5	CNE04810	1725	6	0.634573	0.504348
CNBG_4537	987	1	CNAG_05157	1548	2	CNL04660	1506	2	0.637597	0.655378
CNBG_3248	924	3	CNAG_01703	1446	4	CNC02110	1542	5	0.639004	0.599222
CNBG_10118	606	4	CNAG_06704	936	5	CNN00765	915	3	0.647436	0.662295
CNBG_2904	2496	4	CNAG_07757	3822	6	CNI02740	3927	6	0.653061	0.6356
CNBG_3881	798	3	CNAG_01555	1197	3	CNC06295	1197	3	0.666667	0.666667
CNBG_3123	1530	8	CNAG_02665	2259	8	CNK01550	2163	8	0.677291	0.707351
CNBG_4371	498	4	CNAG_05501	720	4	CNH01560	723	4	0.691667	0.688797
CNBG_1844	2292	15	CNAG_05695	3282	18	CNF02770	3384	18	0.698355	0.677305
CNBG_3857	3042	4	CNAG_01580	4350	6	CNC00950	4335	6	0.69931	0.70173
CNBG_5637	1089	10	CNAG_04801	1554	13	CNJ02280	1554	13	0.700772	0.700772
CNBG_2031	417	2	CNAG_06966	588	3	CNG00050	1677	5	0.709184	0.248658
CNBG_1033	1167	8	CNAG_04616	1641	11	CNJ00550	1662	11	0.711152	0.702166
CNBG_5048	1329	4	CNAG_06411	1860	5	CNN01360	1845	5	0.714516	0.720325
CNBG_10090	321	3	CNAG_08004	447	3				0.718121
CNBG_6048	816	1	CNAG_00915	1131	3	CND00560	1131	3	0.721485	0.721485
CNBG_0036	321	3	CNAG_03632	444	4	CNB01340	444	4	0.722973	0.722973
CNBG_3576	768	2	CNAG_02933	1053	1	CNC05420	1077	1	0.729345	0.713092
CNBG_1229	582	2	CNAG_02972	792	3	CNC04645	5115	4	0.734848	0.113783
CNBG_9322	750	4	CNAG_01892	1011	3	CNK02330	1032	4	0.74184	0.726744
CNBG_4591	540	1	CNAG_05099	726	2	CNL05220	759	2	0.743802	0.711462
CNBG_0323	453	1	CNAG_03387	609	2				0.743842
CNBG_5705	2094	5	CNAG_05280	2787	5	CNH03480	2787	5	0.751346	0.751346
CNBG_2356	2433	2	CNAG_03234	3237	2	CNG03380	3216	2	0.751622	0.75653
CNBG_1628	3441	9	CNAG_07682	4515	10	CNF00520	4527	11	0.762126	0.760106
CNBG_4757	612	2	CNAG_06017	801	1				0.764045
CNBG_3353	576	5	CNAG_07608	750	9	CNC03170	750	9	0.768	0.768
CNBG_9414	414	3	CNAG_02058	537	4				0.77095
CNBG_3725	1245	8	CNAG_06932	1611	13				0.772812
CNBG_3008	411	1	CNAG_01937	528	1				0.778409
CNBG_9120	303	1	CNAG_05974	387	1				0.782946
CNBG_2420	1821	5	CNAG_03163	2322	6	CNG04030	2322	6	0.784238	0.784238
CNBG_2203	990	2	CNAG_03405	1254	2	CNG01780	1287	2	0.789474	0.769231
CNBG_0259	2058	11	CNAG_00313	2604	11	CNA02960	2589	11	0.790323	0.794902
CNBG_5486	411	5	CNAG_03984	519	8	CNB04715	519	8	0.791908	0.791908
CNBG_0155	603	7	CNAG_03754	759	7	CNB02490	759	7	0.794466	0.794466
CNBG_3888	951	4	CNAG_01548	1191	7	CNC06360	1191	7	0.798489	0.798489
CNBG_1709	1869	22				CNF01410	2457	23		0.760684
CNBG_6188	1452	12				CNB00130	1944	15		0.746914
CNBG_10120	291	4				CNM01675	393	5		0.740458
CNBG_10105	1203	9				CNM02540	1695	13		0.709735
CNBG_5480	609	4				CNB04765	954	4		0.638365
CNBG_2030	738	4				CNG00040	1509	9		0.489066
CNBG_9465	534	4				CNA02115	1221	6		0.437346
CNBG_2098	306	3				CNF03130	936	4		0.326923
CNBG_2481	438	2				CNG04640	1434	4		0.305439
CNBG_2133	588	6				CNG01110	2406	15		0.244389
CNBG_9470	225	3				CNH00495	1038	2		0.216763
