## Supplementary material for "Application of an Optimized Annotation Pipeline to the *Cryptococcus Deuterogattii* Genome Reveals Dynamic Primary Metabolic Gene Clusters and Genomic Impact of RNAi Loss": Table S7_Ferrareze et al. 2020.xlsx

### Sheet: Feuil1
functional annotation of MGC genes lost in R265
cluster 1	CNAG_06050	CNM00600	UGE2
	CNAG_06051	CNM00610	galactokinase (GAL1)
	CNAG_06052	CNM00620	GAL7
	CNAG_07897	CNM00630	MFS transporter, sugar porter
	CNAG_06055	CNM00640	Putative alpha-1,4-galactosidase
cluster 2	CNAG_04468	CNI00890	Tartrate dehydogenase, Subunit of mitochondrial NAD(+)-dependent isocitrate dehydrogenase
	CNAG_04469	CNI00880	4-aminobutyrate transaminase
	CNAG_04470	CNI00870	haloacid dehalogenase, type II
	CNAG_04471	CNI00860	FAD dependent oxidoreductase superfamily protein
	CNAG_04472	CNI00850	Major Facilitator Superfamily of transporters;
	CNAG_04473	CNI00840	Transcription factor MHR family
cluster 3	CNAG_06266	CNN00040	Glycine/D-amino acid oxidase
teloproxi	CNAG_06265	CNN00030	Major Facilitator Superfamily;
	CNAG_07922	CNN00020	transcription factor (FZC4)
	CNAG_06263	-	hypothetical protein
	CNAG_07921	CNN00130	fungal_TF_MHR
	CNAG_06260	CNN00140	Alpha amylase catalytic domain found in Sucrose isomerases
	CNAG_06259	CNN00150	MFS transporter, SP family, general alpha glucoside:H symporter
	CNAG_14002	-	Kyakuja-Dileera-Zisupton transposase (partial sequence)
	CNAG_07920	-	hypothetical protein
	CNAG_06256	-	hypothetical protein
Cluster 4	CNAG_06554	CNF04630	Glycine/D-amino acid oxidase
	CNAG_06555	CNF04620	DNA-binding transcriptional regulator, ARO8
	CNAG_06556	CNF04610	Putative D-isomer specific 2-hydroxyacid dehydrogenase
	CNAG_06557	CNF04600	Uncharacterized Unc-93-like proteins of the Major Facilitator Superfamily of transporters
cluster 5	CNAG_07643	-	hypothetical protein
	CNAG_02253	CNA05530, CNA05540, CND00050, CNF02790, CNH00250, CNI01320, CNM02090	hypothetical protein
	CNAG_02254	CNE02910	quinate permease; LPI12 mutant is more resistant than wild-type to phagocytosis by human macrophages
	CNAG_02255	CNE02900	BNR/Asp-box repeat family protein, Carbohydrate transport and metabolism
cluster 6	CNAG_00539	CNA05220	CNBG_1379
	CNAG_00540	CNA05249	CNBG_9474
	CNAG_00541	CNA05250	absent
	CNAG_00542	CNA05260	absent
	CNAG_00543	CNA05270	CNBG_1378
	CNAG_00544	CNA05271	CNBG_1379
	CNAG_02360	CNE01900	CNBG_4072
	CNAG_02361	CNE01880	CNBG_4073
cluster 7	CNAG_02362	CNE01870	absent
	CNAG_02363	CNE01860	absent
	CNAG_02364	CNE01850	absent
	CNAG_02365	CNE01840	CNBG_4074
	CNAG_02366	CNE01830	CNBG_4075
	CNAG_07627	CNE00970	CNBG_4162
	CNAG_02463	CNE00960	CNBG_9412
cluster 8	CNAG_02464	CNE00950	absent
	CNAG_02465	CNE00940	absent
	CNAG_02466	CNE00930	absent
	CNAG_02467	CNE00920	CNBG_4164
	CNAG_02468	CNE00910	CNBG_4165
cluster 9	CNAG_03339	CNG02400	absent
	CNAG_03340	CNG01830	absent
Cluster 10	CNAG_06867	CNE05240	-
tel proxy	CNAG_06868	CNE05250	-
	CNAG_06869	CNE05260	-
	CNAG_06870	CNE05290	-
	CNAG_06871	CNE05300	-
	CNAG_06872	CNE05310	-
	CNAG_06873	CNE05320	-
	CNAG_06874	CNE05330	-
	CNAG_06875	CNE05340	-
	CNAG_06876	CNE05350	-
	-	CNE05360	-
	-	CNE05370	-
	CNAG_06877	CNE05380	-
	CNAG_07396	absent	-
	CNAG_07395	absent	-
	CNAG_07845
Cluster 11	CNAG_04816	CNJ02410	CNBG_5653
	CNAG_04817	CNJ02420	CNBG_5654
	CNAG_04818	CNJ02430	absent
	CNAG_04819	CNJ02435	absent
	CNAG_04820	CNJ02440	CNBG_5655
	absent	CNJ02450	absent
	absent	CNJ02455	absent
	absent	CNJ02460	absent
	CNAG_04821	CNJ02470	CNBG_9610
	CNAG_04822	CNJ02480	CNBG_5657
Cluster 12	CNAG_07540	CNK01300	CNBG_3146
	CNAG_07541	CNK01290	CNBG_3147
	CNAG_07542	CNK01280	absent
	CNAG_07544	CNK01260	absent
	CNAG_07545	CNK01250	CNBG_3148
	CNAG_07546	CNK01240	CNBG_3149
	CNAG_06907	CNK00205	CNBG_3746
Cluster 13	CNAG_06908	CNK00200	CNBG_3745
	CNAG_06909	absent	absent
	CNAG_06910	absent	absent
	CNAG_06911	absent	absent
	CNAG_06912	CNK00190	absent
	CNAG_06913	CNK00180	CNBG_9424
	CNAG_06914	CNK00170	CNBG_3743
	CNAG_04013	CNB05950	CNBG_5459
Cluster 14	CNAG_04014	CNB04960	CNBG_5458
	CNAG_04015	pseudogene	absent
	CNAG_04016	CNB04980	absent
	CNAG_04017	CNB04990	CNBG_5457
	CNAG_04018	CNB05000	CNBG_5456
	CNAG_05276	CNH03520	CNBG_5703
	CNAG_05277	CNH03510	CNBG_5704
Cluster 15	CNAG_05278	CNH03500	absent
	CNAG_05279	CNH03490	absent
	CNAG_05280	CNH03480	CNBG_5705
	CNAG_05281	CNH03475	CNBG_10081
	CNAG_05332	-	-
	CNAG_05333	-	-
	CNAG_05334	CNH00010	-
Cluster 16	CNAG_05336	CNH00020	-
teloproxi	CNAG_05337	CNH00030	-
	CNAG_08020	-	-
	CNAG_05339	CNH00040	-
	-	CNH00060	-
	CNAG_05446	CNH01120	CNBG_4411
	CNAG_05447	CNH01130	CNBG_4410
	-	-	CNBG_4409
Cluster 17	CNAG_07876	CNH01135	-
	CNAG_05449	CNH01140	-
	CNAG_05450	CNH01150	CNBG_4408
	CNAG_05451	CNH01165	CNBG_9464
	CNAG_05452	CNH01160	CNBG_4407
	CNAG_03275	CNG03020	CNBG_2321
	CNAG_03276	CNG03015	CNBG_2320
	CNAG_03277	CNG03010	-
cluster 18	-	CNG03000	-
		CNG02995
	-	CNG02990	-
		CNG02985
	-	CNG02980	-
	CNAG_03279	CNG02960	-
	CNAG_03280	CNG02950	CNBG_2319
	CNAG_03281	CNG02940	CNBG_2318
	CNAG_04615	CNJ00540	CNBG_1034
clsuter 19	CNAG_04616	CNJ00550	CNBG_1033
	CNAG_04617	CNJ00560	-
	CNAG_04618	CNJ00570	-
	CNAG_04619	CNJ00580	-
	-	-	CNBG_1032
	CNAG_04620	CNJ00585	CNBG_1031
	CNAG_04621	CNJ00590	CNBG_1030
	CNAG_06774	CNB00250	CNBG_6195
cluster 20	CNAG_06775	CNB00240	CNBG_6194
	CNAG_06776	CNB00230
	CNAG_06777	CNB00220
	CNAG_06778	CNB00210	CNBG_6193
	CNAG_06779	CNB00200	CNBG_6192
	CNAG_00860		CNBG_6184
	CNAG_00516	CNA04980	CNBG_1399
	CNAG_00517	CNA04990	CNBG_1398
	-	-	CNBG_1397
	CNAG_07365	CNA05000	-
	CNAG_00519	CNA05010	CNBG_1396
	CNAG_07953	CNA05015
cluster 21	CNAG_00520	CNA05020
	CNAG_00521	CNA05030	CNBG_1395
	CNAG_00522	CNA05040	CNBG_1394
