## Supplementary material for "Application of an Optimized Annotation Pipeline to the *Cryptococcus Deuterogattii* Genome Reveals Dynamic Primary Metabolic Gene Clusters and Genomic Impact of RNAi Loss": Table S8_Ferrareze et al. 2020.xlsx

### Sheet: Feuil1
functionnal annotation of subtelomeric genes in H99
K1L	NCBI	SGD	FungiDB
CNAG_04548	helicase superfamily c-terminal domain	none	hypothetical protein
CNAG_07303	hypothetical protein	none	hypothetical protein
CNAG_07304	hypothetical protein	none	hypothetical protein
CNAG_00002	M20 Peptidase aminoacylase 1-like protein 2-like	none	hypothetical protein
CNAG_00003	Major Facilitator Superfamily	YHK8, Presumed antiporter of the major facilitator superfamily	drug transporter
CNAG_00004	fungal_TF_MHR	YGR067C, Putative protein of unknown function; contains a zinc finger motif similar to that of Adr1p	hypothetical protein
CNAG_00005	TPR domain-containing protein	none	TPR repeat-containing protein
CNAG_00006	Prohibitin family	PHB2, Subunit of the prohibitin complex (Phb1p-Phb2p)	prohibitin-2
CNAG_00007	methionine-tRNA ligase	MSM1, Mitochondrial methionyl-tRNA synthetase (MetRS)	methionine-tRNA ligase
CNAG_00008	Domain of unknown function (DUF3402)	FAR11, Protein involved in recovery from cell cycle arrest	hypothetical protein
CNAG_00009	Penta-EF hand, calcium binding motifs	PEF1, Penta-EF-hand protein	calcium-binding protein
CNAG_00010	Mg2+ and Co2+ transporter CorA	MNR2, putative magnesium transporter	cation transporter
CNAG_00011	Putative cyclase	none	hypothetical protein
CNAG_00012	Putative inositol 2-dehydrogenase	YMR315w, Protein with NADP(H)oxidoreductase activity;	hypothetical protein
CNAG_00013	hypothetical protein	none	hypothetical protein
CNAG_00014	hypothetical protein	none	hypothetical protein
CNAG_00015	hypothetical protein	none	hypothetical protein
CNAG_00016	Like-Sm protein 5	LSM5, Lsm (Like Sm) protein	U6 snRNA-associated Sm-like protein LSm5
CNAG_00017	Transcription factor of the Forkhead/HNF3 family	HCM1, Forkhead transcription factor	hypothetical protein
CNAG_00018	fungal_TF_MHR	GAL4, DNA-binding transcription factor	FZC6, Transcription factor
K1R
CNAG_07394	hypothetical protein	none	hypothetical protein
CNAG_07393	hypothetical protein	none	hypothetical protein
CNAG_00859	hypothetical protein	none	hypothetical protein
CNAG_00858	hypothetical protein	none	hypothetical protein
CNAG_07392	hypothetical protein	none	hypothetical protein
CNAG_07390	hypothetical protein	none	hypothetical protein
CNAG_07389	Predicted flavoprotein CzcO associated with the cation diffusion facilitator CzcD	none	Flavin-containing monooxygenase
CNAG_07388	hypothetical protein	none	hypothetical protein
CNAG_07387	Major Facilitator Superfamily	ARN2, member of the ARN family of transporters that specifically recognize siderophore-iron chelates	siderophore-iron transporter Str3
CNAG_00855	Putative RING-finger-containing ubiquitin ligase	TUL1, Subunit of the DSC ubiquitin ligase complex	ligase
CNAG_00854	C-8 sterol isomerase	ERG2, C-8 sterol isomerase	ERG2, C-8 sterol isomerase
CNAG_00853	RRP43 subunit of eukaryotic exosome	RRP45, Exosome non-catalytic core component	exosome complex component RRP43
CNAG_00852	Dolichol kinase [Posttranslational modification, protein turnover, chaperones]	DGK1, Diacylglycerol kinase	hypothetical protein
CNAG_00851	hypothetical protein	none	hypothetical protein
CNAG_00850	Glycosyl Hydrolase Family 88	none	plant-inducible protein
CNAG_00849	hypothetical protein	none	hypothetical protein
CNAG_00848	Protein of unknown function (DUF3659)	none	hypothetical protein
CNAG_00847	hypothetical protein	none	hypothetical protein
CNAG_00846	hypothetical protein	none	hypothetical protein
CNAG_00845	SURF6 superfamily	none	hypothetical protein
K2L
CNAG_06802	hypothetical protein	none	hypothetical protein
CNAG_07449	Amino acid permease	AGP2, Plasma membrane regulator of polyamine and carnitine transport	amino acid transporter
CNAG_06801	Putative HNH endonuclease	none	hypothetical protein
CNAG_06800	hypothetical protein	none	hypothetical protein
CNAG_06799	Uroporphyrinogen decarboxylase	HEM12, Uroporphyrinogen decarboxylase;catalyzes the fifth step in the heme biosynthetic pathway	HEM12, uroporphyrinogen decarboxylase
CNAG_06798	WD40 repeat superfamily	UPT18, Small-subunit processome protein involved in pre-18S rRNA maturation	U3 small nucleolar RNA-associated protein 18
CNAG_06797	Cupin superfamily	none	lysine-specific demethylase 3
CNAG_06796	PWI domain containing protein	none	serine/arginine repetitive matrix protein 1
CNAG_06795	GPI-anchored membrane family	none	hypothetical protein
CNAG_06794	Putative ribosomal protein S36	none	hypothetical protein
CNAG_06793	FEN-like PIN domains of Exonuclease-1	EXO1, 5'-3'exonuclease and flap-endonuclease	exonuclease 1
CNAG_06792	Uncharacterized protein family (UPF0220)	VPS68, Vacuolar membrane protein of unknown function	hypothetical protein
CNAG_06791	hypothetical protein	none	hypothetical protein
CNAG_06790	Leucine-rich repeat containing protein	none	hypothetical protein
CNAG_07460	Heat shock transcription factor	HSF1, Trimeric heat shock transcription factor	heat shock transcription factor
CNAG_06787	Caspase domain containing protein	MCA1, Ca2+-dependent cysteine protease	metacaspase
CNAG_06786	hypothetical protein	none	hypothetical protein
CNAG_06785	2-polyprenyl-6-methoxyphenol hydroxylase and related FAD-dependent oxidoreductases	BNA4, Kynurenine 3-mono oxygenase;required for the de novo biosynthesis of NAD from tryptophan via kynurenine	kynurenine 3-monooxygenase
CNAG_06784	hypothetical protein	none	hypothetical protein
CNAG_06783	enoyl_reductase_like	none	enoyl reductase
K2R
CNAG_04099	6-phosphogluconate dehydrogenase	GND1, 6-phosphogluconate dehydrogenase(decarboxylating)	6-phosphogluconate dehydrogenase, decarboxylating
CNAG_04098	Pleiotropic Drug Resistance (PDR) Family protein	PDR15, Plasma membrane ATP binding cassette (ABC) transporter	PDR5-2, ATP-binding cassette, subfamily G (WHITE), member 2, PDR
CNAG_04097	Enoyl-(Acyl carrier protein) reductase	SPS19, Peroxisomal 2,4-dienoyl-CoA reductase	glucose 1-dehydrogenase
CNAG_04096	Mandelate racemase (MR)-like subfamily of the enolase superfamily,	none	racemase
CNAG_04095	Bacterial alpha-L-rhamnosidase 6 hairpin glycosidase domain	none	alpha-L-rhamnosidase
CNAG_04094	cupin domain containing protein	none	hypothetical protein
CNAG_04093	fungal_TF_MHR	none	YRM103, Transcription factor
CNAG_04092	Major Facilitator Superfamily	MAL11, High-affinity maltose transporter	Sugar transporter
CNAG_04091	hypothetical protein	none	hypothetical protein
CNAG_04090	Basic leucine zipper (bZIP) domain of Activating Transcription Factor-2	none	ATF1, activating transcription factor
CNAG_04089	zeta subunit of the F-COPI complex	RET3, Zeta subunit of the coatomer complex (COPI)	coatomer zeta subunit
CNAG_04088	Tctex-1 family	none	hypothetical protein
CNAG_04087	hypothetical protein	none	hypothetical protein
CNAG_04086	Velvet factor	none	hypothetical protein
CNAG_04085	D-Mandelate Dehydrogenase-like dehydrogenases	GOR1, Glyoxylate reductase	oxidoreductase
CNAG_04083	Dolichol kinase	SCE59, Dolichol kinase	dolichol kinase
CNAG_04082	prolyl-tRNA synthetase	YHRO20w, Prolyl-tRNA synthetase	proline-tRNA ligase
CNAG_04081	hypothetical protein	none	hypothetical protein
CNAG_04080	3-Hydroxyanthranilate-3,4-dioxygenase, cupin domain	BNA1, 3-hydroxyanthranilic acid dioxygenase	3-hydroxyanthranilate 3,4-dioxygenase
CNAG_04079	SHNi-TPR family	none	HAT1-interacting factor 1
K3L
CNAG_07495	hypothetical protein	none	hypothetical protein
CNAG_07496	hypothetical protein	none	hypothetical protein
CNAG_06984	CTP synthase	none	hypothetical protein
CNAG_06983	putative peptidase	none	hypothetical protein
CNAG_07498	Uncharacterized protein YxjI, Tubby2 superfamily	none	hypothetical protein
CNAG_06973	hypothetical protein	none	hypothetical protein
CNAG_07499	chitin synthase	CHS1, Chitin synthase I	CHS8, Chitin synthase
CNAG_06963	Major Facilitator Superfamily	HTX5, Hexose transporter	Sugar transporter
CNAG_06962	DNA polymerase Ligase	none	DNA ligase D, 3'-phosphoesterase domain- containing protein
CNAG_03083	Cupin domain containing protein	none	cupin domain-containing protein
CNAG_03082	Cupin domain containing protein	none	cupin domain-containing protein
CNAG_03081	DEAD-box helicase domain of ATP-dependent RNA helicase MRH4	MHR4, Mitochondrial ATP-dependent RNA helicase of the DEAD-box family	ATP-dependent RNA helicase MRH4, mitochondrial
CNAG_03080	GNS1/SUR4 family	ELO2, Fatty acid elongase, involved in sphingolipid biosynthesis	fatty acid elongase
CNAG_03079	PER1 superfamily	PER1, Protein of the endoplasmic reticulum	PER1, Protein processing in the ER protein 1
CNAG_03078	Type I phosphodiesterase / nucleotide pyrophosphatase	NPP1, Nucleotide pyrophosphatase/phosphodiesterase	type I phosphodiesterase/nucleotide pyrophosphatase
CNAG_03077	hypothetical protein	none	hypothetical protein
CNAG_03076	hypothetical protein	none	hypothetical protein
CNAG_03075	DNA polymerase subunit Cdc27	none	DNA polymerase delta subunit 3
CNAG_03072	Enolase	ENO1, Enolase I, a phosphopyruvate hydratase	enolase
CNAG_03071	Putative CTP synthase ura7	none	hypothetical protein
K3R
CNAG_06936	beta-glucosidase BglX	none	Beta-glucosidase
CNAG_06935	Nicotinamidase_ related amidohydrolases	none	isochorismatase hydrolase
CNAG_06934	Major Facilitator Superfamily	HXT5, Hexose transporter with moderate affinity for glucose	hexose transporter protein
CNAG_07583	fungal_TF_MHR	none	hypothetical protein
CNAG_06932	Major Facilitator Superfamily	STL1, Glycerol proton symporter of the plasma membrane	Sugar transporter
CNAG_06931	beta-glucosidase BglX	none	Beta-glucosidase
CNAG_07582	Roadblock/LC7 domain containing protein	none	dynein light chain roadblock-type
CNAG_06930	Translation machinery associated TMA7	none	hypothetical protein
CNAG_06929	Ras-GTPase Activating Domain of GAPA	IRA2, GTPase-activating protein	IQ domain-containing GTPase activating protein
CNAG_06928	Pleckstrin homology domain containing protein	none	hypothetical protein
CNAG_06927	cyclophilin_ABH_like	CPR6, Peptidyl-prolyl cis-trans isomerase (cyclophilin)	peptidyl-prolyl isomerase G
CNAG_06926	Major Facilitator Superfamily	SEO1, Putative permease;member of the allantoate transporter subfamily of the major facilitator superfamily	hypothetical protein
CNAG_06925	ACR3 family [Inorganic ion transport and metabolism]	ARR3, Plasma membrane metalloid/H+antiporter	arsenical-resistance protein
CNAG_06924	glycoside hydrolase family 32 protein	SUC2, Invertase; sucrose hydrolyzing enzyme	beta-fructofuranosidase
CNAG_06923	phosphoketolase	none	XFP2, xylulose 5-phosphate/fructose 6-phosphate phosphoketolase
CNAG_06922	Abhydrolase_1 superfamily	YMR210w, Putative acyltransferase with similarity to Eeb1p and Eht1p	anon-23da protein
CNAG_06921	Homeodomain-containing transcription factor	none	HOB4, Transcription factor
CNAG_06920	Ubiquitin carboxyl-terminal hydrolase	UBP3, Ubiquitin-specific protease involved in transport and osmotic response	ubiquitin carboxyl-terminal hydrolase 10
CNAG_06919	Fibrillarin-like rRNA methylase	NOP1, Histone glutamine methyltransferase	NOP1, rRNA 2'-O-methyltransferase fibrillarin
CNAG_06918	Galactosyltransferase putative	none	hypothetical protein
K4L
CNAG_07793	hypothetical protein	none	hypothetical protein
CNAG_04932	hypothetical protein	none	hypothetical protein
CNAG_04934	NmrA and HSCARG like protein	none	hypothetical protein
CNAG_04935	hypothetical protein	none	condensin complex subunit 2
CNAG_04936	Condensin complex subunit 2	BRN1, Subunit of the condensin complex	peroxin-12
CNAG_04937	Pex2 / Pex12 superfamily	PEX12, C3HC4-type RING-finger peroxin and E3 ubiquitin ligase	hypothetical protein
CNAG_04938	NmrA and HSCARG like protein	none	hypothetical protein
CNAG_04939	Cell division control protein 14, partial	none	hypothetical protein
CNAG_07794	hypothetical protein	YML020w, putative protein of unknown function	hypothetical protein
CNAG_07795	hypothetical protein	none	hypothetical protein
CNAG_07796	Uroporphyrin-III C-methyltransferase	MET1, S-adenosyl-L-methionine uroporphyrinogen III transmethylase	uroporphyrinogen-III C-methyltransferase
CNAG_04943	Hemolysin or related protein	MAM3, Protein required for normal mitochondrial morphology	CBS domain-containing protein
CNAG_04944	Glycosyl Hydrolase Family 88	none	hypothetical protein
CNAG_04945	Asp/Glu/Hydantoin racemase	none	hypothetical protein
CNAG_04946	Glycine/D-amino acid oxidase	none	hypothetical protein
CNAG_04947	Major Facilitator Superfamily	TNA1, High affinity nicotinic acid plasma membrane permease	high-affinity nicotinic acid transporter
CNAG_04948	tubulin beta chain	TUB2, Beta-tubulin	TUB2, tubulin beta
CNAG_04949	Glycosyltransferase family 18	none	hypothetical protein
CNAG_04950	PRA1 family protein	none	hypothetical protein
CNAG_04951	phospho-2-dehydro-3-deoxyheptonate aldolase	YIP3, Protein localized to COPII vesicles	3-deoxy-7-phosphoheptulonate synthase
K4R
CNAG_07835	hypothetical protein	none	hypothetical protein
CNAG_07834	hypothetical protein	none	hypothetical protein
CNAG_07276	hypothetical protein	none	hypothetical protein
CNAG_05331	hypothetical protein	none	hypothetical protein
CNAG_05330	MFS transporter	MAL11, High-affinity maltose transporter (alpha-glucoside transporter)	MFS transporter, SP family, general alpha glucoside:H symporter
CNAG_05329	myo-inositol 2-dehydrogenase	none	myo-inositol 2-dehydrogenase
CNAG_07977	fungal_TF_MHR	none	hypothetical protein
CNAG_05327	hypothetical protein	none	hypothetical protein
CNAG_05326	fungal_TF_MHR	none	hypothetical protein
CNAG_07832	hypothetical protein	none	hypothetical protein
CNAG_05325	glycosyl hydrolase family 88	none	hypothetical protein
CNAG_07831	MFS transporter, partial sequence	THI73, Putative plasma membrane permease	hypothetical protein
CNAG_05324	MFS transporter	SLT1, Glycerol proton symporter of the plasma membrane	Sugar transporter
CNAG_07830	fungal_TF_MHR	none	hypothetical protein
CNAG_05321	myo-inositol 2-dehydrogenase	YMR315w, Protein with NADP(H)oxidoreductase activity;	transposase subfamily
CNAG_05320	myo-inositol 2-dehydrogenase	YMR315w, Protein with NADP(H)oxidoreductase activity;	oxidoreductase
CNAG_05319	Sugar phosphate isomerase/epimeras	none	hypothetical protein
CNAG_07829	hypothetical protein	none	hypothetical protein
CNAG_05318	Flavocytochrome b2	CYB2, Cytochrome b2 (L-lactate cytochrome-c oxidoreductase)	L-mandelate dehydrogenase
CNAG_05317	Phytanoyl-CoA dioxygenase	none	phytanoyl-CoA dioxygenase
K5L
CNAG_07395	hypothetical protein	none	hypothetical protein
CNAG_07396	hypothetical protein	none	hypothetical protein
CNAG_06877	hypothetical protein	none	hypothetical protein
CNAG_06876	putative alpha-ketoglutarate-dependent taurine dioxygenase protein	JLP1, e(II)-dependent sulfonate/alpha-ketoglutarate dioxygenase	Alpha-ketoglutarate-dependent taurine dioxygenase
CNAG_06875	MFS transporter	DAL5, Allantoate permease	allantoate permease
CNAG_06874	Malate synthase family	none	HpcH/HpaI aldolase/citrate lyase
CNAG_06873	5-oxoprolinase	OXP1, 5-oxoprolinase	5-oxoprolinase
CNAG_06872	5-oxoprolinase	OXP1, 5-oxoprolinase	5-oxoprolinase
CNAG_06871	fungal_TF_MHR	YJL206C, Putative protein of unknown function	FZC41, transcription factor
CNAG_06870	putative hydro-lyase	none	hypothetical protein
CNAG_06869	HPP family	none	HPP family protein
CNAG_06868	Enolase	ENO2, Enolase II, a phosphopyruvate hydratase	Phosphopyruvate hydratase
CNAG_06867	hypothetical protein	none	hypothetical protein
CNAG_06866	hypothetical protein	none	hypothetical protein
CNAG_06865	Translation machinery-associated protein 16	TMA16, Protein of unknown function that associates with ribosome	translation machinery-associated protein 16
CNAG_06864	hypothetical protein	none	hypothetical protein
CNAG_06862	DHHC palmitoyltransferase	PFA3, Palmitoyltransferase for Vac8p	vacuolar protein
CNAG_06861	TATA Binding Protein (TBP) Associated Factor 12	TAF12, Subunit (61/68 kDa) of TFIID and SAGA complexes	TAF12, putative TFIID and saga complex component
CNAG_06860	Chromosome segregation ATPase	SMC5, Component of the SMC5-SMC6 complex	nuclear protein
CNAG_07978	Transport protein Trs120 or TRAPPC9	none	hypothetical protein
K5R
CNAG_00860	hypothetical protein	none	hypothetical protein
CNAG_00861	3-hydroxyacyl-CoA dehydrogenase	YDL114W, Putative short-chain dehydrogenase/reductase	3-hydroxyacyl-CoA dehydrogenase
CNAG_00862	Sugar phosphate isomerase/epimerase	none	hypothetical protein
CNAG_00863	Flavin-binding monooxygenase-like	none	Flavin-containing monooxygenase
CNAG_07458	hypothetical protein	none	hypothetical protein
CNAG_07457	Quinol monooxygenase YgiN	none	hypothetical protein
CNAG_00864	MFS transporter, SP family, solute carrier family 2 (myo-inositol transporter)	ITR2, Myo-inositol transporter	ITR2, myo-inositol transporter
CNAG_07456	hypothetical protein	none	hypothetical protein
CNAG_00865	Maltose O-acetyltransferase	YJL218W, Putative acetyltransferase	CAS92, maltose O-acetyltransferase
CNAG_00866	transketolase	TKL1, Transketolase	transketolase
CNAG_00867	MFS transporter, SP family, solute carrier family 2 (myo-inositol transporter)	ITR2, Myo-inositol transporter	ITR3A, myo-inositol transporter
CNAG_00869	Pleiotropic Drug Resistance (PDR)	PDR15, Plasma membrane ATP binding cassette (ABC) transporter	PDR5, ATP-binding cassette transporter
CNAG_00870	hypothetical protein	none	hypothetical protein
CNAG_00871	bZIP transcription factor	none	CLR3, transcription factor
CNAG_07455	hypothetical protein	none	hypothetical protein
CNAG_00872	ATP-dependent DNA helicase	SGS1, RecQ family nucleolar DNA helicase	ATP-dependent DNA helicase
CNAG_00873	Mannosyltransferase putative	MNN2, Alpha-1,2-mannosyltransferase	hypothetical protein
CNAG_00874	multisite-specific tRNA:(cytosine-C5)-methyltransferase	NCL1, S-adenosyl-L-methionine-dependent tRNA: m5C-methyltransferase	multisite-specific tRNA:(cytosine-C5)- methyltransferase
CNAG_00875	putative GTPase	YPT31, Rab family GTPase	rab family protein
CNAG_00876	putative ferric-chelate reductase	FRE7, Putative ferric reductase with similarity to Fre2p	FRE7, ferric-chelate reductase
K6L
CNAG_07621	hypothetical protein	none	hypothetical protein
CNAG_02558	hypothetical protein	none	hypothetical protein
CNAG_02557	fungal_TF_MHR	none	fungal specific transcription factor
CNAG_02556	Phytanoyl-CoA dioxygenase	none	phytanoyl-CoA dioxygenase
CNAG_02555	fungal_TF_MHR	SIP1, C6 zinc cluster transcriptional activator	SIP402, Putative Zn2-Cys6 zinc-finger transcription factor
CNAG_02554	MFS transporter	STL1, Glycerol proton symporter of the plasma membrane	Sugar transporter
CNAG_02553	mannitol dehydrogenase (MDH)-like	SPS19, Peroxisomal 2,4-dienoyl-CoA reductase	Short-chain dehydrogenase
CNAG_02552	transketolase	TKL1, Transketolase	transketolase
CNAG_02551	Dihydroxyacetone kinase	DAK2, Dihydroxyacetone kinase	DAK102, dihydroxyacetone kinase 1
CNAG_02550	hypothetical protein	none	hypothetical protein
CNAG_02549	DNA ligase	none	hypothetical protein
CNAG_02548	cobalamin synthesis protein CobW	YNR029C, Putative protein of unknown function	cobalamin synthesis protein
CNAG_02547	nuclear pore complex protein Nup205	none	nuclear pore complex protein Nup205
CNAG_02546	Hypoxanthine phosphoribosyltransferase	XPT1, Xanthine-guanine phosphoribosyl transferase	transferase
CNAG_02545	Soluble inorganic pyrophosphatase	IPP1, Cytoplasmic inorganic pyrophosphatase (PPase)	Inorganic pyrophosphatase
CNAG_02544	DNA repair protein Swi5/Sae3	none	DNA repair protein Swi5/Sae3
CNAG_02543	TatD related DNase	none	hypothetical protein
CNAG_02542	Fructosamine kinase	none	IRK2, fructosamine kinase
CNAG_02541	cyclin-dependent protein kinase inhibitor	PHO81, Cyclin-dependent kinase (CDK) inhibitor	cyclin-dependent protein kinase inhibitor
CNAG_02540	Major Facilitator Superfamily	TNA1, High affinity nicotinic acid plasma membrane permease	hypothetical protein
K6R
CNAG_07653	hypothetical protein	none	hypothetical protein
CNAG_07652	hypothetical protein	none	hypothetical protein
CNAG_07651	Superfamily II DNA and RNA helicase	MSS116, Mitochondrial transcription elongation factor	DEAD-box ATP-dependent RNA helicase 26
CNAG_02020	SANT/Myb-like domain of DAMP1	SWC4, Component of the Swr1p complex that incorporates Htz1p into chromatin	SWR1-complex protein 4
CNAG_02021	Ribosomal protein S18 acetylase RimI and related acetyltransferases	ARD1, Subunit of protein N-terminal acetyltransferase NatA;	N-terminal acetyltransferase A complex catalytic subunit ard1
CNAG_02022	DNA-directed RNA polymerase II subunit RPB3	RPB3, RNA polymerase II third largest subunit B44	DNA-directed RNA polymerase II subunit RPB3
CNAG_02023	hypothetical protein	none	hypothetical protein
CNAG_02024	CLASP N terminal	none	hypothetical protein
CNAG_02025	DNA-directed RNA polymerase III subunit RPC3	none	DNA-directed RNA polymerase III subunit RPC3
CNAG_02026	hypothetical protein	none	hypothetical protein
CNAG_02027	hypothetical protein	none	hypothetical protein
CNAG_02028	Catalytic domain of the Serine/Threonine Kinase	SKY1, SR protein kinase (SRPK)	CMGC/SRPK protein kinase
CNAG_02029	wiskott-Aldrich syndrome protein	LAS17, Actin assembly factor	WSP1, wiskott-Aldrich syndrome protein
CNAG_02030	Glyoxal oxidase N-terminus	none	glyoxal oxidase
CNAG_02031	hypothetical protein	none	hypothetical protein
CNAG_02032	SAC3/GANP family	SAC3, mRNA export factor	nuclear export factor
CNAG_07650	hypothetical protein	none	hypothetical protein
CNAG_02033	Mitochondrial ribosomal protein like	none	hypothetical protein
CNAG_02034	Class 2 transcription repressor NC2	BUR6, Subunit of a heterodimeric NC2 transcription regulator complex	hypothetical protein
CNAG_02035	triose-phosphate isomerase	TPI1, Triose phosphate isomerase, abundant glycolytic enzyme	triose-phosphate isomerase
K7L
CNAG_07654	hypothetical protein	none	hypothetical protein
CNAG_07655	hypothetical protein	none	hypothetical protein
CNAG_06523	hypothetical protein	none	hypothetical protein
CNAG_06524	ferric reductase NAD binding domain-domain-containing prote	FRE3, Ferric reductase	FRE3
CNAG_06525	hypothetical protein	none	nuclear protein
CNAG_06526	HNH endonuclease	none	hypothetical protein
CNAG_06527	MFS transporter	MAL11, High-affinity maltose transporter (alpha-glucoside transporter)	MFS transporter, SP family, general alpha glucoside:H symporter
CNAG_06529	Predicted dehydrogenase	YMR315w, Protein with NADP(H)oxidoreductase activity;	hypothetical protein
CNAG_06530	inositol 2-dehydrogenase	YMR315w, Protein with NADP(H)oxidoreductase activity;	hypothetical protein
CNAG_06531	fungal_TF_MHR	none	hypothetical protein
CNAG_06532	Adaptin N terminal region	none	hypothetical protein
CNAG_06533	ABC-type multidrug transport system	ADP1, Putative ATP-dependent permease of the ABC transporter family	ATP-dependent permease
CNAG_06534	hydroxymethylglutaryl-CoA reductase	HMG2, HMG-CoA reductase	HMG1, hydroxymethylglutaryl-CoA reductase (NADPH)
CNAG_06535	ibosomal protein L1	UTP30, Putative subunit of U3-containing 90S preribosome complex	ribosome biogenesis protein UTP30
CNAG_06536	Major Facilitator Superfamily	MCH5, Plasma membrane riboflavin transporter	monocarboxylic acid transporter
CNAG_06537	Major Facilitator Superfamily	MCH5, Plasma membrane riboflavin transporter	monocarboxylic acid transporter
CNAG_06538	Major Facilitator Superfamily	MCH2, Protein with similarity to mammalian monocarboxylate permeases	monocarboxylic acid transporter
CNAG_06539	Major Facilitator Superfamily	MCH5, Plasma membrane riboflavin transporter	monocarboxylic acid transporter
CNAG_06540	dihydroxy-acid dehydratase	ILV3, Dihydroxyacid dehydratase	Dihydroxy-acid dehydratase
CNAG_06541	Transmembrane amino acid transporter protein	none	hypothetical protein
K7R
CNAG_07704	hypothetical protein	none	hypothetical protein
CNAG_05982	Major Facilitator Superfamily	MPH1, Alpha-glucoside permease	MFS transporter, SP family, general alpha glucoside:H symporter
CNAG_05981	Roadblock/LC7 domain	none	dynein light chain roadblock-type
CNAG_05980	Ribosomal protein L7/L12	MNP1, Protein associated with the mitochondrial nucleoid	large subunit ribosomal protein L7/L12
CNAG_05979	Putative D-3-Phosphoglycerate Dehydrogenase	SER33, 3-phosphoglycerate dehydrogenase	phosphoglycerate dehydrogenase
CNAG_05978	glutamate-tRNA ligase	GUS1, Glutamyl-tRNA synthetase (GluRS)	glutamate-tRNA ligase
CNAG_05977	Proteasome-substrate-size regulator	BLM10, Proteasome activator	proteasome activator subunit 4
CNAG_05976	RNA processing factor Prp31, contains Nop domain	NOP58, Protein involved in producing mature rRNAs and snoRNAs	nucleolar protein 58
CNAG_05975	Ribonuclease BN, tRNA processing enzyme	TRZ1, tRNA 3'-end processing endonuclease tRNase Z	ribonuclease Z
CNAG_05974	hypothetical protein	none	hypothetical protein
CNAG_05973	Serine carboxypeptidase	none	serine carboxypeptidase
CNAG_05972	hypothetical protein	none	hypothetical protein
CNAG_05971	hypothetical protein	none	hypothetical protein
CNAG_05970	Serine/threonine protein kinase	STE20, Cdc42p-activated signal transducing kinase	PAK1, ste/ste20/paka protein kinase
CNAG_05969	tRNA A37 threonylcarbamoyltransferase TsaD	QRI7, Protein involved in threonylcarbamoyl adenosine biosynthesis	O-sialoglycoprotein endopeptidase
CNAG_05968	cell division cycle 42	CDC42, Small rho-like GTPase	CDC420, cell division control protein 42
CNAG_05967	hypothetical protein	none	hypothetical protein
CNAG_05966	hypothetical protein	none	hypothetical protein
CNAG_05965	Diacylglycerol kinase catalytic domain	none	IRK4, kinase
CNAG_05964	Poly(3-hydroxybutyrate) depolymerase	none	Poly(3-hydroxybutyrate) depolymerase
K8L
CNAG_06944	hypothetical protein	none	hypothetical protein
CNAG_07706	hypothetical protein	none	hypothetical protein
CNAG_03084	Enamine deaminase RidA	none	endoribonuclease L-PSP
CNAG_03085	EthD domain containing protein	none	hypothetical protein
CNAG_03086	fungal_TF_MHR	none	FZC20, Transcription factor
CNAG_03087	Major Facilitator Superfamily	MAL11, High-affinity maltose transporter (alpha-glucoside transporter)	Maltose permease
CNAG_07707	beta-glucosidase BglX	none	glycoside hydrolase family 3 domain-containing protein
CNAG_03090	Major Facilitator Superfamily	AMF1, Low affinity NH4+ transporter	hypothetical protein
CNAG_07993	hypothetical protein	none	hypothetical protein
CNAG_03091	RTA1 like protein	RTA1, Protein involved in 7-aminocholesterol resistance	hypothetical protein
CNAG_03092	fungal_TF_MHR	none	hypothetical protein
CNAG_03095	hypothetical protein	none	hypothetical protein
CNAG_03096	Nucleoside-diphosphate-sugar epimerase	none	UDP-glucose 4-epimerase
CNAG_03097	hypothetical protein	none	hypothetical protein
CNAG_03098	Pam16 protein	PAM16, Subunit of the import motor(PAM complex)	hypothetical protein
CNAG_03099	chitin synthase 1	CHS3, Chitin synthase III	CHS1, chitin synthase 1
CNAG_03100	Transport protein Avl9	AVL9, Conserved protein involved in exocytic transport from the Golgi	cytoplasmic protein
CNAG_03101	Major Facilitator Superfamily	AMF1, Low affinity NH4+ transporter	efflux protein EncT
CNAG_03102	hypothetical protein	none	hypothetical protein
CNAG_03103	Cullin family	CDC53, Cullin; structural protein of SCF complexes	Cullin 3
K8R
CNAG_07754	hypothetical protein	none	hypothetical protein
CNAG_07753	hypothetical protein	none	hypothetical protein
CNAG_06943	hypothetical protein	none	hypothetical protein
CNAG_06942	Major Facilitator Superfamily	TNA1, High affinity nicotinic acid plasma membrane permease	nicotinamide mononucleotide permease
CNAG_06969	Acid Phosphatase	YER134C, Magnesium-dependent acid phosphatase	magnesium-dependent phosphatase-1
CNAG_06968	hypothetical protein	none	hypothetical protein
CNAG_06967	Histidine phosphatase superfamily	PHO3, Constitutively expressed acid phosphatase similar to Pho5p	Phytase
CNAG_06966	alkaline phosphatase D	none	alkaline phosphatase D
CNAG_07752	UDP-galactopyranose mutase	none	UDP-galactopyranose mutase
CNAG_06994	Glycosyl transferase family 90	none	hypothetical protein
CNAG_06993	Protein of unknown function (DUF3431)	none	hypothetical protein
CNAG_06976	Ferric reductase NAD binding domain	FRE4, Ferric reductase	FRE6, ferric-chelate reductase
CNAG_07751	Major Facilitator Superfamily	ENB1, Endosomal ferric enterobactin transporter	siderophore iron transporter mirB
CNAG_03592	phosphomethylpyrimidine kinase	THI20, Trifunctional enzyme of thiamine biosynthesis	THI20, phosphomethylpyrimidine kinase
CNAG_03591	rab-GDP dissociation inhibitor	GDI1, GDP dissociation inhibitor	rab GDP-dissociation inhibitor
CNAG_03590	casein kinase II regulatory subunit-domain-containing protein	CKB1, Beta regulatory subunit of casein kinase 2	CKB1, casein kinase II subunit beta
CNAG_03589	adrenodoxin-like ferredoxin protein	YAH1, Ferredoxin of the mitochondrial matrix	adrenodoxin-type ferredoxin
CNAG_03588	L-aminoadipate-semialdehyde dehydrogenase	LYS2, Alpha aminoadipate reductase	LYS2, L-aminoadipate-semialdehyde dehydrogenase
CNAG_03587	RIC1 -like Golgi protein involved in retrograde transport	none	hypothetical protein
CNAG_03586	Protein of unknown function (DUF2418)	none	hypothetical protein
K9L
CNAG_04100	DNA helicase recq, putative, partial	none	hypothetical protein
CNAG_04101	Phytanoyl-CoA dioxygenase (PhyH)	none	hypothetical protein
CNAG_04102	Kyakuja-Dileera-Zisupton transposase, partial	none	hypothetical protein
CNAG_04103	Major Facilitator Superfamily	none	hypothetical protein
CNAG_04104	unchracterized sulfatase	none	mucin-desulfating sulfatase
CNAG_04105	hypothetical protein	none	hypothetical protein
CNAG_07755	hypothetical protein	none	hypothetical protein
CNAG_04106	hypothetical protein	none	hypothetical protein
CNAG_04107	hypothetical protein	none	hypothetical protein
CNAG_04108	Histidine kinase-like ATPase	PKP1, Mitochondrial protein kinase	PKP2, pyruvate dehydrogenase kinase
CNAG_04109	hypothetical protein	none	hypothetical protein
CNAG_04110	Glutathione S-transferase	URE2, Nitrogen catabolite repression transcriptional regulator	Glutathione S-transferase
CNAG_04111	lectin, mannose-binding 2	UIP1, Protein of unknown function that interacts with Ulp1p	lectin, mannose-binding 2
CNAG_04112	AKR1/2/3/4/5 family of aldo-keto reductase	ARA1, NADP+ dependent arabinose dehydrogenase	oxidoreductase
CNAG_04113	cyclin-dependent kinase inhibitor 3	none	hypothetical protein
CNAG_04114	40S ribosomal protein S0	RPS0B, Protein component of the small (40S) ribosomal subunit	small subunit ribosomal protein S0
CNAG_07756	cell division control protein	CSC20, Activator of anaphase-promoting complex/cyclosome (APC/C)	cell division control protein
CNAG_04115	hypothetical protein	none	hypothetical protein
CNAG_04116	hypothetical protein	none	hypothetical protein
CNAG_04117	WD40 domain containing protein	none	hypothetical protein
K9R
CNAG_07791	hypothetical protein	none	hypothetical protein
CNAG_07790	hypothetical protein	none	hypothetical protein
CNAG_07789	helicase superfamily c-terminal domain	none	hypothetical protein
CNAG_06954	helicase superfamily c-terminal domain	none	hypothetical protein
CNAG_06953	hypothetical protein	none	hypothetical protein
CNAG_07786	hypothetical protein	none	hypothetical protein
CNAG_07002	hypothetical protein	none	hypothetical protein
CNAG_07784	hypothetical protein	none	hypothetical protein
CNAG_07000	HNH endonuclease	none	hypothetical protein
CNAG_06999	DAP2 superfamily	none	hypothetical protein
CNAG_06998	protein transporter SEC61 subunit alpha	SEC61, Conserved ER protein translocation channel	protein transporter SEC61 subunit alpha
CNAG_06997	tRNA-dihydrouridine(47) synthase [NAD(P)(+)	DUS3, Dihydrouridine synthase	tRNA-dihydrouridine synthase 3
CNAG_07782	oxidoreductase family protein	GOR1, Glyoxylate reductase	oxidoreductase
CNAG_07020	Glutathione S-transferase	none	hypothetical protein
CNAG_07781	multi drug resistance-associated protein (MRP)	YBT1, Transporter of the ATP-binding cassette (ABC) family	ATP-dependent bile acid transporter
CNAG_07780	geranylgeranyl diphosphate synthase, type III	BTS1, Geranylgeranyl diphosphate synthase (GGPS)	geranylgeranyl diphosphate synthase, type III
CNAG_04546	Major Facilitator Superfamily	TPO4, Polyamine transporter of the major facilitator superfamily	LPI10, multidrug transporter
CNAG_04545	CTD kinase subunit gamma CTK3	none	CTD kinase subunit gamma
CNAG_04544	VPS4-associated protein 1	VFA1, Protein that interacts with Vps4p and has a role in vacuolar sorting	hypothetical protein
CNAG_04541	RNA recognition motif in cleavage stimulation factor subunit 2	RNA15, Component of the cleavage and polyadenylation factor I (CF I)	cleavage stimulation factor subunit 2
K10L
CNAG_04931	Major Facilitator Superfamily	RGT2, Plasma membrane high glucose sensor that regulates glucose transport	HXS2, Putative hexose transporter
CNAG_04927	nucleoside triphosphate hydrolase domain-containing protein	YFH1, Putative kinase with similarity to the PRK/URK/PANK kinase subfamily	YFH701, kinase
CNAG_04926	NAD(P)-dependent dehydrogenase	none	hypothetical protein
CNAG_04925	fungal_TF_MHR	GAL4, DNA-binding transcription factor required for activating GAL genes	nuclear protein
CNAG_07837	hypothetical protein	none	hypothetical protein
CNAG_04920	Major Facilitator Superfamily	HXT17, Hexose transporter	galactose transporter
CNAG_04919	hypothetical protein	none	hypothetical protein
CNAG_07838	Protein of unknown function (DUF3605)	none	cytoplasmic protein
CNAG_07839	60S ribosomal protein L11-A	RPL11B, Ribosomal 60S subunit protein L11B	large subunit ribosomal protein L11
CNAG_04916	GAL4-like Zn(II)2Cys6 (or C6 zinc) binuclear cluster DNA-binding domain	none	FZC16, transcription factor
CNAG_04915	hypothetical protein	none	hypothetical protein
CNAG_04914	small nuclear ribonucleoprotein G	SMX2, Core Sm protein Sm G	small nuclear ribonucleoprotein G
CNAG_04913	syntaxin 5	SED5, cis-Golgi t-SNARE syntaxin	syntaxin 5
CNAG_04911	Bacterial low temperature requirement A protein (LtrA)	none	hypothetical protein
CNAG_07840	hypothetical protein	none	hypothetical protein
CNAG_07841	hypothetical protein	none	hypothetical protein
CNAG_04909	Serine carboxypeptidase	PRC1, Vacuolar carboxypeptidase Y (proteinase C, CPY)	serine carboxypeptidase-like 33
CNAG_04908	Basic leucine zipper (bZIP) domain of Yeast Activator Protein (YAP)	none	CLR4, transcription factor
CNAG_04907	hypothetical protein	none	hypothetical protein
CNAG_04906	ATPase	RPT4, ATPase of the 19S regulatory particle of the 26S proteasome	26S protease regulatory subunit 10B
K10R
CNAG_07863	26S proteasome regulatory subunit N1	RNP1, Non-ATPase base subunit of the 19S RP of the 26S proteasome	26S proteasome regulatory subunit N1
CNAG_04571	dimethyladenosine transferase	DIM1, Essential 18S rRNA dimethylase(dimethyladenosine transferase)	dimethyladenosine transferase
CNAG_04570	LA motif RNA-binding domain	none	hypothetical protein
CNAG_07864	U3 small nucleolar ribonucleoprotein IMP3	IMP3, Component of the SSU processome	U3 small nucleolar ribonucleoprotein IMP3
CNAG_07865	ferro-O2-oxidoreductase	FET5, Multicopper oxidase	ferro-O2-oxidoreductase
CNAG_04567	Major Facilitator Superfamily	TPO3, Polyamine transporter of the major facilitator superfamily	drug transporter
CNAG_04566	beta-flanking protein	none	beta-flanking protein
CNAG_07866	Transcription initiation factor IIA, gamma subunit	TOA2, TFIIA small subunit	transcription initiation factor TFIIA small subunit
CNAG_04565	PNGase/UBA or UBX (PUB) domain of p97 adaptor proteins	none	hypothetical protein
CNAG_04564	Phytanoyl-CoA dioxygenase	none	phytanoyl-CoA dioxygenase
CNAG_04563	fungal_TF_MHR	none	fungal specific transcription factor
CNAG_04562	hypothetical protein	none	hypothetical protein
CNAG_04561	Predicted flavoprotein CzcO associated with the cation diffusion facilitator CzcD	none	monooxygenase
CNAG_07867	fungal_TF_MHR	none	hypothetical protein
CNAG_04557	Hinge domain of cleavage stimulation factor subunit 2		cleavage stimulation factor subunit 2
CNAG_04556	translocation protein SEC62	SEC62, Essential subunit of Sec63 complex	translocation protein Sec62
CNAG_04553	Enoyl-(Acyl carrier protein) reductase	none	hypothetical protein
CNAG_04552	Major Facilitator Superfamily	ITR1, Myo-inositol transporter	ITR1A, putative myo-inositol transporter
CNAG_07868	hypothetical protein	none	hypothetical protein
CNAG_04551	DEAD-like helicase	none	hypothetical protein
K11L
CNAG_07585	hypothetical protein	none	hypothetical protein
CNAG_07022	hypothetical protein	none	hypothetical protein
CNAG_07586	hypothetical protein	none	hypothetical protein
CNAG_08001	hypothetical protein	none	hypothetical protein
CNAG_01461	SBF-like CPA transporter	YMR034C, putative transporter	sodium/bile acid cotransporter 7-B/bile acid cotransporter 7-B
CNAG_08002	hypothetical protein	none	hypothetical protein
CNAG_01463	hypothetical protein	none	hypothetical protein
CNAG_01464	NO-inducible flavohemoprotein	YHB1, Nitric oxide oxidoreductase	FHB1, Flavohemoglobin
CNAG_01465	flap endonuclease-1; Provisional	RAD27, 5' to 3' exonuclease, 5' flap endonuclease	5' flap endonuclease
CNAG_01466	Protein of unknown function (DUF563)	none	hypothetical protein
CNAG_01467	Permease of the drug/metabolite transporter (DMT) superfamily	YML018C, protein of unknown function	solute carrier family 35, member F5
CNAG_01468	Microtubule associated protein	none	hypothetical protein
CNAG_01469	Phosphatidylserine synthase	CHO1, Phosphatidylserine synthase	CDP-diacylglycerol-serine O- phosphatidyltransferase
CNAG_01470	Thioredoxin-like	none	NADH dehydrogenase (ubiquinone) flavoprotein 2
CNAG_01471	Alpha-tubulin suppressor and related RCC1 domain-containing proteins	FMP25, Protein required for assembly of respiratory complex III	hypothetical protein
CNAG_01472	high affinity sulphate transporter 1	YPR003C, Putative sulfate permease	endoplasmic reticulum protein
CNAG_01473	hypothetical protein	none	hypothetical protein
CNAG_01474	hypothetical protein	none	hypothetical protein
CNAG_01475	sphingolipid C9-methyltransferase	none	SMT1, sphingolipid C9-methyltransferase
CNAG_01476	hypothetical protein	none	hypothetical protein
K11R
CNAG_07620	Helicase conserved C-terminal domain	none	hypothetical protein
CNAG_06958	DEXH-box helicase domain of RecQ family proteins	none	hypothetical protein
CNAG_06957	hypothetical protein	none	hypothetical protein
CNAG_06956	hypothetical protein	none	hypothetical protein
CNAG_06955	hypothetical protein	none	hypothetical protein
CNAG_02018	hypothetical protein	none	hypothetical protein
CNAG_02016	Protein of unknown function (DUF1479)	none	hypothetical protein
CNAG_07619	Pleiotropic Drug Resistance (PDR) Family protein	PDR10, ATP-binding cassette (ABC)transporter	ATP-binding cassette, subfamily G (WHITE), member 2, PDR
CNAG_02013	HNH endonuclease	none	hypothetical protein
CNAG_02012	TPR domain-containing protein	none	TPR repeat-containing protein
CNAG_02011	Arylsulfotransferase (ASST)	none	PQQ enzyme repeat protein
CNAG_02010	Major Facilitator Superfamily	YIL166C, Putative protein with similarity to allantoate permease	tartrate transporter
CNAG_02009	hypothetical protein	none	extensin
CNAG_02008	PhosphatidylEthanolamine-Binding Protein (PEBP)	none	OVA1, nuclear protein
CNAG_02007	adenylate kinase	ADK1, Adenylate kinase, required for purine metabolism	ADK1, adenylate kinase 1
CNAG_02006	Saccharomyces cerevisiae N-terminal amidase NTA1	NTA1, Amidase	protein N-terminal amidase
CNAG_02005	hypothetical protein	none	hypothetical protein
CNAG_02004	OTU-like cysteine proteas	OTU2, Protein of unknown function	OTU domain-containing protein 6B
CNAG_08013	fungal_TF_MHR	ASG1, Zinc cluster protein proposed to be a transcriptional regulator	hypothetical protein
CNAG_02002	KOW superfamily	none	hypothetical protein
K12L
CNAG_06939	hypothetical protein	none	hypothetical protein
CNAG_06938	hypothetical protein	none	hypothetical protein
CNAG_07026	hypothetical protein	none	hypothetical protein
CNAG_07894	hypothetical protein	none	hypothetical protein
CNAG_05986	hypothetical protein	none	hypothetical protein
CNAG_05987	hypothetical protein	none	hypothetical protein
CNAG_05988	hypothetical protein	none	hypothetical protein
CNAG_05989	hypothetical protein	none	hypothetical protein
CNAG_05990	fungal_TF_MHR	none	hypothetical protein
CNAG_05991	glycosyl hydrolase family 88	none	glycosyl hydrolase family 88
CNAG_05992	Major Facilitator Superfamily	THI73, Putative plasma membrane permease	hypothetical protein
CNAG_05993	Major Facilitator Superfamily	SEO1, Putative permease	transmembrane transporter Liz1p
CNAG_05994	Major Facilitator Superfamily	FLR1, Plasma membrane transporter of the major facilitator superfamily	multidrug transporter
CNAG_05995	BAH, or Bromo Adjacent Homology domain	none	hypothetical protein
CNAG_08014	hypothetical protein	none	hypothetical protein
CNAG_05996	Transmembrane amino acid transporter protein	AVT1, Vacuolar transporter	solute carrier family 32 (vesicular inhibitory amino acid transporter)
CNAG_05997	hypothetical protein	none	hypothetical protein
CNAG_05998	rho family, small GTP binding protein Rac1-like	CDC42, Small rho-like GTPase	RAC2, rho family protein
CNAG_05999	Protein of unknown function (DUF1279)	NAT2, Protein of unknown function	peptide alpha-N-acetyltransferase
CNAG_06000	hypothetical protein	none	glycoprotein
K12R
CNAG_07918	hypothetical protein	none	hypothetical protein
CNAG_06986	Major Facilitator Superfamily	HXT2, High-affinity glucose transporter of the major facilitator superfamily	LPI8, Sugar transporter
CNAG_06985	beta-glucosidase BglX	none	Beta-glucosidase
CNAG_07011	fungal_TF_MHR	none	hypothetical protein
CNAG_07009	Acetyl esterase/lipase	none	hypothetical protein
CNAG_07008	Protein of unknown function (DUF952)	none	hypothetical protein
CNAG_07917	nucleobase-cation-symport-1 (NCS1) transporter NRT1-like	DAL4, Allantoin permease	uracil transporter FurD
CNAG_06253	Major Facilitator Superfamily	MAL31, Maltose permease	Sugar transporter
CNAG_06252	fungal_TF_MHR	UPC2, Sterol regulatory element binding protein	CCD6, Fungal Zn(2)-Cys(6) binuclear cluster domain protein
CNAG_06251	acid sphingomyelinase and related proteins	none	Ser/Thr protein phosphatase
CNAG_06250	Glycine/D-amino acid oxidase	none	hypothetical protein
CNAG_06249	taurine dioxygenase	JLP1, e(II)-dependent sulfonate/alpha-ketoglutarate dioxygenase	taurine catabolism dioxygenase TauD
CNAG_07916	hypothetical protein	none	hypothetical protein
CNAG_06248	Translation initiation factor eIF3 subunit 135	CLU1, Subunit of the eukaryotic translation initiation factor 3 (eIF3)	protein TIF31
CNAG_06247	glycosyltransferase family 4 protein	none	hypothetical protein
CNAG_06246	Basic leucine zipper (bZIP) protein	none	hypothetical protein
CNAG_06245	Stress responsive A/B Barrel Domain	none	hypothetical protein
CNAG_06244	hypothetical protein	none	hypothetical protein
CNAG_06243	Acetyl esterase/lipase	none	hypothetical protein
CNAG_06242	High-affinity Fe2+/Pb2+ permease	FRT1, High affinity iron permease	CFT1, Cryptococcus ferric transporter 1
K13L
CNAG_07919	hypothetical protein	none	hypothetical protein
CNAG_06256	hypothetical protein	none	hypothetical protein
CNAG_07920	hypothetical protein	none	hypothetical protein
CNAG_14002	Kyakuja-Dileera-Zisupton transposase	none	absent in fungiDB
CNAG_06259	Major Facilitator Superfamily	MAL31, Maltose permease	MFS transporter, SP family, general alpha glucoside:H symporter
CNAG_06260	Alpha amylase catalytic domain	IMA1, Major isomaltase (alpha-1,6-glucosidase/alpha-methylglucosidase)	Alpha-glucosidase
CNAG_07921	fungal_TF_MHR	PPR1, Zinc finger transcription factor	hypothetical protein
CNAG_06263	hypothetical protein	none	hypothetical protein
CNAG_07922	fungal_TF_MHR	STB5, Transcription factor	FZC4, transcription factor
CNAG_06265	Major Facilitator Superfamily	TNA1, High affinity nicotinic acid plasma membrane permease	high-affinity nicotinic acid transporter
CNAG_06266	Glycine/D-amino acid oxidase	none	hypothetical protein
CNAG_06267	Ferritin-like domain	none	hypothetical protein
CNAG_07924	SRF-type transcription factor	MCM1, Transcription factor	MCM1, Pheromone receptor transcription factor, putative
CNAG_07925	Chromosome segregation ATPase	none	nucleoprotein TPR
CNAG_07926	N-myristoyl transferase	NMT1, N-myristoyl transferase	glycylpeptide N-tetradecanoyltransferase
CNAG_06271	hypothetical protein	none	hypothetical protein
CNAG_06272	Arginase-like amidino hydrolase	CAR1, Arginase, catabolizes arginine to ornithine and urea	hypothetical protein
CNAG_06273	Ribosome biogenesis regulatory protein (RRS1)	RRS1, Essential protein that binds ribosomal protein L11	hypothetical protein
CNAG_06274	hypothetical protein	none	hypothetical protein
CNAG_06276	fungal_TF_MHR	none	CEP3, Centromere DNA-binding protein complex CBF3 subunit B, putative
K13R
CNAG_07043	hypothetical protein	none	hypothetical protein
CNAG_07042	hypothetical protein	none	hypothetical protein
CNAG_07946	hypothetical protein	none	hypothetical protein
CNAG_07945	hypothetical protein	none	hypothetical protein
CNAG_06521	Major Facilitator Superfamily	HTX13, Hexose transporter	hypothetical protein
CNAG_06520	Methyltransferase domain protein	EFM4, Lysine methyltransferase	hypothetical protein
CNAG_06519	Autophagy protein Apg5	none	autophagy protein 5
CNAG_06518	hypothetical protein	none	hypothetical protein
CNAG_06517	Protein kinase C conserved domain containing protein	YOR296W, Putative protein of unknown function	cytoplasmic protein
CNAG_06516	hypothetical protein	none	hypothetical protein
CNAG_06515	Lactam utilization protein B	none	hypothetical protein
CNAG_07944	urea carboxylase	DUR1,2; Urea amidolyase	Urea carboxylase
CNAG_06512	Escherichia coli YhhW and YhaK and related proteins	none	pirin
CNAG_06511	NAD(P)-dependent dehydrogenase	IRC24, Putative benzil reductase	hypothetical protein
CNAG_06510	Cullin family	APC2, Subunit of the Anaphase-Promoting Complex/Cyclosome (APC/C)	anaphase-promoting complex subunit 2
CNAG_06509	hypothetical protein	none	hypothetical protein
CNAG_06508	1,3-beta-glucan synthase	GSC2, Catalytic subunit of 1,3-beta-glucan synthase	FKS1, 1,3-beta-glucan synthase component FKS1
CNAG_06507	Glutathione S-transferase	none	hypothetical protein
CNAG_06506	HCNGP-like protein	none	hypothetical protein
CNAG_06505	GDP-fucose protein O-fucosyltransferase	none	hypothetical protein
K14L
CNAG_05332	Major Facilitator Superfamily	MPH3, Alpha-glucoside permease	MFS transporter, SP family, general alpha glucoside:H symporter
CNAG_05333	fungal_TF_MHR	none	hypothetical protein
CNAG_05334	nucleobase-cation-symport-1 (NCS1) transporter NRT1-like	none	hypothetical protein
CNAG_05336	Major Facilitator Superfamily	STL1, Glycerol proton symporter of the plasma membrane	Glucose transporter
CNAG_05337	Alpha-L-arabinofuranosidase	none	alpha-N-arabinofuranosidase
CNAG_08020	hypothetical protein	none	hypothetical protein
CNAG_05339	hypothetical protein	none	hypothetical protein
CNAG_05340	Major Facilitator Superfamily	STL1, Glycerol proton symporter of the plasma membrane	Monosaccharide transporter
CNAG_05341	hypothetical protein	none	hypothetical protein
CNAG_05342	hypothetical protein	none	hypothetical protein
CNAG_05343	Arrestin	none	hypothetical protein
CNAG_05344	Haemolysin-III related	IZH1, Plasma membrane receptor for plant antifungal protein, osmotin; involved in zinc ion homeostasis, apoptosis	Hemolysin
CNAG_05345	Amino acid permease	PUT4, Proline permease	amino acid transporter
CNAG_05346	Glycine/D-amino acid oxidase	none	sarcosine oxidase
CNAG_07869	Major Facilitator Superfamily	THI73, Putative plasma membrane permease	hypothetical protein
CNAG_07032	Peroxiredoxin (PRX) family	none	peroxiredoxin 5, atypical 2-Cys peroxiredoxin
CNAG_07033	hypothetical protein	none	hypothetical protein
CNAG_05348	cell division cycle 42	CDC42, Small rho-like GTPase	CDC42, cell division control protein 42
CNAG_05349	hypothetical protein	none	hypothetical protein
CNAG_05350	hypothetical protein	none	hypothetical protein
K14R
CNAG_07893	hypothetical protein	none	hypothetical protein
CNAG_07892	hypothetical protein	none	hypothetical protein
CNAG_05668	hypothetical protein	none	hypothetical protein
CNAG_05667	Major Facilitator Superfamily	ITR2, Myo-inositol transporter	ITR3B, myo-inositol transporter
CNAG_05666	3-dehydroshikimate dehydratase	none	hypothetical protein
CNAG_05665	Mg2+ and Co2+ transporter CorA	none	hypothetical protein
CNAG_05664	branched-chain amino acid aminotransferase	BAT1, Mitochondrial branched-chain amino acid (BCAA) aminotransferase	Branched-chain-amino-acid transaminase
CNAG_05663	RNA recognition motif in yeast cell wall integrity protein scw1 and similar proteins	WHI4, Putative RNA binding protein	cell wall integrity protein scw1
CNAG_05662	Major Facilitator Superfamily	HXT8, Protein of unknown function with similarity to hexose transporters	PTP1, Polyol transporter protein 1
CNAG_05661	Nucleosome-binding factor SPN, POB3 subunit	POB3, Subunit of the heterodimeric FACT complex (Spt16p-Pob3p)	FACT complex subunit pob3
CNAG_05660	hypothetical protein	none	hypothetical protein
CNAG_05659	hypothetical protein	none	hypothetical protein
CNAG_05658	Sorbitol dehydrogenase	SOR1, Sorbitol dehydrogenase	L-iditol 2-dehydrogenase
CNAG_05657	mannitol dehydrogenase (MDH)-like	IRC24, Putative benzil reductase	cytoplasmic protein
CNAG_05656	hypothetical protein	none	hypothetical protein
CNAG_05655	Ca2+-binding protein	CDC31, Calcium-binding component of the spindle pole body (SPB) half-bridge	EF-hand calcium-binding protein
CNAG_05654	SUR7/PalI family	none	hypothetical protein
CNAG_05653	malate synthase A	MLS1, Malate synthase, enzyme of the glyoxylate cycle	MLS1, malate synthase A
CNAG_05652	Aryl-phospho-beta-D-glucosidase BglC	YBR056W, Putative glycoside hydrolase of the mitochondrial intermembrane space	cytoplasmic protein
CNAG_05650	Ubiquitin carboxyl-terminal hydrolase	UBP15, Ubiquitin-specific protease involved in protein deubiquitination	UBP5, ubiquitin carboxyl-terminal hydrolase 7
