## Supplementary material for "Application of an Optimized Annotation Pipeline to the *Cryptococcus Deuterogattii* Genome Reveals Dynamic Primary Metabolic Gene Clusters and Genomic Impact of RNAi Loss": Table S9_Ferrareze et al. 2020.xlsx

### Sheet: Feuil1
	Table S8: Fonctionnal annotation of R265 specific subtelomeric clusters
		NCBI	SGD	fungidb
cluster 1	CNBG_10000	Transmembrane amino acid transporter protein	none	-
	CNBG_2934	Endoribonuclease L-PSP	MMF1, Mitochondrial protein required for transamination of isoleucine	hypothetical protein
cluster 2	CNBG_2936		none	hypothetical protein
	CNBG_2937	Fungal_TF_MHR	CRZ1, Transcription factor	predicted protein
	CNBG_2938	MFS superfamiily	THY73, Putative plasma membrane permease	membrane transporter
cluster 3	CNBG_3717		none	alpha-ketoglutarate-dependent 2,4-dichlorophenoxyacetate dioxygenase
	CNBG_3718		none	predicted protein
	CNBG_9396	Uncharacterized SAM-binding protein YcdF	none	hypothetical protein
	CNBG_3719			deoxyribose-phosphate aldolase
	CNBG_3720			hypothetical protein
	CNBG_10014			-
cluster 4	CNBG_6174			transketolase
	CNBG_10045			-
	CNBG_10046			-
cluster 5	CNBG_4245			arsenical resistance protein ArsH
	CNBG_10060			-
cluster 6	CNBG_2933			hypothetical protein
	CNBG_2932			hypothetical protein
	CNBG_2931			oxidoreductase
cluster 7	CNBG_10073			-
	CNBG_2490			myo-inositol 2-dehydrogenase
	CNBG_5929			predicted protein
	CNBG_5928			hypothetical protein
cluster 8	CNBG_5926			hypothetical protein
	CNBG_5925			predicted protein
cluster 9	CNBG_9618			hypothetical protein
	CNBG_9619			hypothetical protein
	CNBG_10082			-
	CNBG_5747			hypothetical protein
cluster 10	CNBG_4494			hypothetical protein
	CNBG_9476			hypothetical protein
	CNBG_9477			hypothetical protein
cluster 11	CNBG_9474			hypothetical protein
	CNBG_4492			hypothetical protein
	CNBG_4491			hypothetical protein
cluster 12	CNBG_9449			hypothetical protein
	CNBG_3968			hypothetical protein
cluster 13	CNBG_10114			-
	CNBG_9640			hypothetical protein
